# Omics integration analyses reveal the early evolution of malignancy in breast cancer

**DOI:** 10.1101/2020.04.09.033845

**Authors:** Shamim Sarhadi, Ali Salehzadeh-Yazdi, Mehdi Damaghi, Nosratallah Zarghami, Olaf Wolkenhauer, Hedayatollah Hosseini

## Abstract

**Background:** The majority of cancer evolution studies are done on individual-based approaches that neglect population dynamics necessity for the global picture of cancer evolution in each cancer type. Here, we conducted a population-based study in breast cancer to understand the timing of malignancy evolution and its correlation to the genetic evolution of pathological stages.

**Results:** In an omics integrative approach, we integrated gene expression and genomic aberration data for pre-invasive (DCIS, early-stage) and post-invasive (IDC, late-stage) samples and investigated the evolutionary role of further genetic changes in late stages compared to the early ones. We found that single genetic alterations (SGAs) and copy number alterations (CNAs) conspire together for the fine-tuning of the operating signaling pathways of tumors in *forward* and *backward evolution* manners. The *forward evolution* applies to new genetic changes that boost the efficiency of selected signaling pathways. The *backward evolution*, which we detected for CNAs, is a mean to reverse unwanted SGAs of earlier stages. Analyses of the integrated point mutation and gene expression data show that (i) our proposed fine-tuning concept is also applicable in metastasis, and (ii) metastasis diverges from primary tumor sometimes at the DCIS stage.

**Conclusions:** Our results indicate that malignant potency of breast tumors is constant over pre and post invasive pathological stages. Indeed, further genetic alterations in later stages do not establish *de novo* malignancy routes; however, they serve to fine-tune antecedent signaling pathways.
