## Supplementary material for "Omics integration analyses reveal the early evolution of malignancy in breast cancer": Gene enriched region and survival.xlsx

### Sheet: Sheet1
	genes	Locus	N.genes	CI
	region1	?	9	66.42
	region2	?	11	67.83
	region3	?	9	56.58
	region4	?	6	63.32
	region5	?	10	63.52
	region6	?	5	60.23
	region7	?	9	62.12
	region8	?	6	55.17
	region9	?	7	55.19
	region10	?	5	60.43
	region11	?	12	65.38
	region12	?	7	62.29
	region13	?	7	58.53
	region14	?	11	62.53
	region15	?	7	60.63
	region16	?	12	63.34
	region17	?	14	57.13
	region18	?	20	69.88
	region19	?	8	57.64
	region20	?	6	54.65
