## Supplementary material for "Omics integration analyses reveal the early evolution of malignancy in breast cancer": SI File 6 Network statistics & GSEA in Supp Fig 5.xlsx

### Sheet: Sheet1
	GSEA Common
Common	Pathway	Total	Expected	Hits	P.Value	FDR
	Cell Cycle, Mitotic	411	9.91	40	7.3e-15	1.02e-11
	Cell Cycle	508	12.2	44	1.73e-14	1.22e-11
	Mitotic M-M/G1 phases	266	6.41	30	6.68e-13	3.12e-10
	M Phase	233	5.62	28	9e-13	3.15e-10
	Mitotic Anaphase	198	4.77	23	2.43e-10	6.28e-08
	Mitotic Metaphase and Anaphase	199	4.8	23	2.69e-10	6.28e-08
	Separation of Sister Chromatids	186	4.48	22	4.36e-10	8.73e-08
	Mitotic Prometaphase	127	3.06	18	9.95e-10	1.74e-07
	APC/C-mediated degradation of cell cycle proteins	89	2.15	15	2.3e-09	3.22e-07
	Regulation of mitotic cell cycle	89	2.15	15	2.3e-09	3.22e-07
	Resolution of Sister Chromatid Cohesion	118	2.85	16	1.72e-08	2.2e-06
	APC/C:Cdc20 mediated degradation of mitotic proteins	76	1.83	12	2.09e-07	2.45e-05
	Activation of APC/C and APC/C:Cdc20 mediated degradation of mitotic proteins	77	1.86	12	2.43e-07	2.62e-05
	Regulation of APC/C activators between G1/S and early anaphase	84	2.03	12	6.45e-07	6.46e-05
	Cdc20:Phospho-APC/C mediated degradation of Cyclin A	76	1.83	11	1.68e-06	0.000148
	APC/C:Cdh1 mediated degradation of Cdc20 and other APC/C:Cdh1 targeted proteins in late mitosis/early G1	76	1.83	11	1.68e-06	0.000148
	Condensation of Prometaphase Chromosomes	12	0.289	5	5.29e-06	0.000436
	Mitotic G1-G1/S phases	140	3.38	14	5.99e-06	0.000466
	Mitotic G2-G2/M phases	105	2.53	12	7.19e-06	0.000531
	Cyclin A/B1 associated events during G2/M transition	14	0.338	5	1.29e-05	0.000902
	Cell Cycle Checkpoints	131	3.16	13	1.42e-05	0.000943
	G1/S Transition	113	2.72	12	1.54e-05	0.000943
	Synthesis of DNA	95	2.29	11	1.55e-05	0.000943
	DNA Replication	102	2.46	11	3.05e-05	0.00171
	G2/M Transition	102	2.46	11	3.05e-05	0.00171
	S Phase	122	2.94	12	3.36e-05	0.00181
	APC/C:Cdc20 mediated degradation of Securin	71	1.71	9	4.56e-05	0.00237
	G2/M DNA replication checkpoint	4	0.0965	3	5.41e-05	0.00271
	Cyclin E associated events during G1/S transition	65	1.57	8	0.000151	0.00689
	Ubiquitin-dependent degradation of Cyclin D1	49	1.18	7	0.000152	0.00689
	Ubiquitin-dependent degradation of Cyclin D	49	1.18	7	0.000152	0.00689
	Cytosolic tRNA aminoacylation	24	0.579	5	0.000225	0.00949
	Switching of origins to a post-replicative state	69	1.66	8	0.00023	0.00949
	Orc1 removal from chromatin	69	1.66	8	0.00023	0.00949
	SCF-beta-TrCP mediated degradation of Emi1	53	1.28	7	0.000252	0.0101
	Phosphorylation of Emi1	6	0.145	3	0.000261	0.0102
	Removal of licensing factors from origins	71	1.71	8	0.000281	0.0104
	Regulation of DNA replication	71	1.71	8	0.000281	0.0104
	EGFR downregulation	27	0.651	5	0.000402	0.0141
	Apoptosis	158	3.81	12	0.000403	0.0141
	SCF(Skp2)-mediated degradation of p27/p21	58	1.4	7	0.000445	0.015
	Activation of NIMA Kinases NEK9, NEK6, NEK7	7	0.169	3	0.000449	0.015
	Nuclear Envelope Breakdown	17	0.41	4	0.000606	0.0198
	DNA Replication Pre-Initiation	80	1.93	8	0.000638	0.0199
	M/G1 Transition	80	1.93	8	0.000638	0.0199
	Assembly of the pre-replicative complex	63	1.52	7	0.00074	0.0226
	Downstream Signaling Events Of B Cell Receptor (BCR)	173	4.17	12	0.000909	0.0271
	Regulation of activated PAK-2p34 by proteasome mediated degradation	48	1.16	6	0.00095	0.0272
	Cross-presentation of soluble exogenous antigens (endosomes)	48	1.16	6	0.00095	0.0272
	Cyclin A:Cdk2-associated events at S phase entry	66	1.59	7	0.000981	0.0275
	Centrosome maturation	86	2.07	8	0.00103	0.0276
	Recruitment of mitotic centrosome proteins and complexes	86	2.07	8	0.00103	0.0276
	CDK-mediated phosphorylation and removal of Cdc6	49	1.18	6	0.00106	0.0276
	Regulation of ornithine decarboxylase (ODC)	49	1.18	6	0.00106	0.0276
	Autodegradation of Cdh1 by Cdh1:APC/C	68	1.64	7	0.00117	0.0296
	Vpu mediated degradation of CD4	50	1.21	6	0.00118	0.0296
	Ubiquitin Mediated Degradation of Phosphorylated Cdc25A	52	1.25	6	0.00146	0.0346
	p53-Independent DNA Damage Response	52	1.25	6	0.00146	0.0346
	p53-Independent G1/S DNA damage checkpoint	52	1.25	6	0.00146	0.0346
	Autodegradation of the E3 ubiquitin ligase COP1	53	1.28	6	0.00161	0.0376
	Phosphorylation of proteins involved in the G2/M transition by Cyclin A:Cdc2 complexes	3	0.0723	2	0.00171	0.0392
	Stabilization of p53	54	1.3	6	0.00178	0.0395
	Destabilization of mRNA by AUF1 (hnRNP D0)	54	1.3	6	0.00178	0.0395
	Vif-mediated degradation of APOBEC3G	55	1.33	6	0.00195	0.0428
	Host Interactions of HIV factors	141	3.4	10	0.00206	0.0444
	CDT1 association with the CDC6:ORC:origin complex	57	1.37	6	0.00235	0.0497
	Extension of Telomeres	24	0.579	4	0.00237	0.0497
GSEA All (Common+Disparate)
All(Common+Disparate)	Cell Cycle, Mitotic	411	22.8	57	4.81e-11	6.74e-08
	Cell Cycle	508	28.2	63	5e-10	3.5e-07
	APC/C-mediated degradation of cell cycle proteins	89	4.95	22	1.7e-09	5.96e-07
	Regulation of mitotic cell cycle	89	4.95	22	1.7e-09	5.96e-07
	M Phase	233	12.9	35	4.82e-08	1.16e-05
	Mitotic M-M/G1 phases	266	14.8	38	4.95e-08	1.16e-05
	Regulation of APC/C activators between G1/S and early anaphase	84	4.67	19	1.05e-07	2.11e-05
	Cyclin E associated events during G1/S transition	65	3.61	16	3.16e-07	4.84e-05
	Separation of Sister Chromatids	186	10.3	29	3.22e-07	4.84e-05
	SCF(Skp2)-mediated degradation of p27/p21	58	3.22	15	3.71e-07	4.84e-05
	Mitotic Anaphase	198	11	30	3.8e-07	4.84e-05
	Mitotic Metaphase and Anaphase	199	11.1	30	4.25e-07	4.96e-05
	APC/C:Cdc20 mediated degradation of mitotic proteins	76	4.22	17	5.93e-07	5.95e-05
	Mitotic G1-G1/S phases	140	7.78	24	5.95e-07	5.95e-05
	Activation of APC/C and APC/C:Cdc20 mediated degradation of mitotic proteins	77	4.28	17	7.23e-07	6.76e-05
	G1/S Transition	113	6.28	21	7.76e-07	6.8e-05
	Disease	945	52.5	86	1.05e-06	8.67e-05
	Cyclin A:Cdk2-associated events at S phase entry	66	3.67	15	2.22e-06	0.000173
	Downstream Signaling Events Of B Cell Receptor (BCR)	173	9.61	26	2.73e-06	0.000192
	S Phase	122	6.78	21	2.85e-06	0.000192
	Cdc20:Phospho-APC/C mediated degradation of Cyclin A	76	4.22	16	3.01e-06	0.000192
	APC/C:Cdh1 mediated degradation of Cdc20 and other APC/C:Cdh1 targeted proteins in late mitosis/early G1	76	4.22	16	3.01e-06	0.000192
	Synthesis of DNA	95	5.28	18	3.62e-06	0.000221
	SCF-beta-TrCP mediated degradation of Emi1	53	2.94	13	4.3e-06	0.000251
	ER-Phagosome pathway	63	3.5	14	6.45e-06	0.000362
	Cross-presentation of soluble exogenous antigens (endosomes)	48	2.67	12	8.17e-06	0.000438
	Cell Cycle Checkpoints	131	7.28	21	9.14e-06	0.000438
	Degradation of beta-catenin by the destruction complex	65	3.61	14	9.5e-06	0.000438
	Signaling by Wnt	65	3.61	14	9.5e-06	0.000438
	Ubiquitin-dependent degradation of Cyclin D1	49	2.72	12	1.03e-05	0.000438
	CDK-mediated phosphorylation and removal of Cdc6	49	2.72	12	1.03e-05	0.000438
	Ubiquitin-dependent degradation of Cyclin D	49	2.72	12	1.03e-05	0.000438
	DNA Replication	102	5.67	18	1.03e-05	0.000438
	Activation of NF-kappaB in B Cells	66	3.67	14	1.15e-05	0.000473
	Signaling by the B Cell Receptor (BCR)	199	11.1	27	1.25e-05	0.000501
	Vpu mediated degradation of CD4	50	2.78	12	1.29e-05	0.000501
	p53-Dependent G1/S DNA damage checkpoint	59	3.28	13	1.53e-05	0.000562
	p53-Dependent G1 DNA Damage Response	59	3.28	13	1.53e-05	0.000562
	Mitotic G2-G2/M phases	105	5.83	18	1.56e-05	0.000562
	Mitotic Prometaphase	127	7.06	20	1.96e-05	0.000626
	Antigen processing-Cross presentation	78	4.33	15	1.96e-05	0.000626
	Type I hemidesmosome assembly	12	0.667	6	1.96e-05	0.000626
	Switching of origins to a post-replicative state	69	3.83	14	1.96e-05	0.000626
	Orc1 removal from chromatin	69	3.83	14	1.96e-05	0.000626
	G1/S DNA Damage Checkpoints	62	3.44	13	2.69e-05	0.000807
	Removal of licensing factors from origins	71	3.95	14	2.76e-05	0.000807
	Regulation of DNA replication	71	3.95	14	2.76e-05	0.000807
	APC/C:Cdc20 mediated degradation of Securin	71	3.95	14	2.76e-05	0.000807
	Regulation of activated PAK-2p34 by proteasome mediated degradation	48	2.67	11	4.71e-05	0.00135
	Regulation of ornithine decarboxylase (ODC)	49	2.72	11	5.78e-05	0.00162
	Immune System	1140	63.2	92	6.09e-05	0.00167
	NGF signalling via TRKA from the plasma membrane	207	11.5	26	7.04e-05	0.0019
	Regulation of Apoptosis	59	3.28	12	7.53e-05	0.00199
	Resolution of Sister Chromatid Cohesion	118	6.56	18	7.85e-05	0.00204
	Ubiquitin Mediated Degradation of Phosphorylated Cdc25A	52	2.89	11	0.000103	0.00254
	p53-Independent DNA Damage Response	52	2.89	11	0.000103	0.00254
	p53-Independent G1/S DNA damage checkpoint	52	2.89	11	0.000103	0.00254
	DNA Replication Pre-Initiation	80	4.45	14	0.00011	0.0026
	M/G1 Transition	80	4.45	14	0.00011	0.0026
	Autodegradation of the E3 ubiquitin ligase COP1	53	2.94	11	0.000124	0.00289
	G2/M Transition	102	5.67	16	0.000139	0.00321
	Assembly of the pre-replicative complex	63	3.5	12	0.000147	0.00324
	Stabilization of p53	54	3	11	0.000148	0.00324
	Destabilization of mRNA by AUF1 (hnRNP D0)	54	3	11	0.000148	0.00324
	Vif-mediated degradation of APOBEC3G	55	3.06	11	0.000176	0.00379
	Cytosolic tRNA aminoacylation	24	1.33	7	0.000235	0.00496
	Cytokine Signaling in Immune system	286	15.9	31	0.000237	0.00496
	CDT1 association with the CDC6:ORC:origin complex	57	3.17	11	0.000245	0.00505
	Host Interactions of HIV factors	141	7.83	19	0.00027	0.00548
	Condensation of Prometaphase Chromosomes	12	0.667	5	0.000295	0.00583
	Signaling by PDGF	189	10.5	23	0.000295	0.00583
	Autodegradation of Cdh1 by Cdh1:APC/C	68	3.78	12	0.000311	0.00606
	Adaptive Immune System	654	36.3	57	0.00032	0.00614
	Chemokine receptors bind chemokines	59	3.28	11	0.000336	0.00637
	Signaling by EGFR in Cancer	181	10.1	22	0.000405	0.00758
	Apoptosis	158	8.78	20	0.000435	0.00802
	Interferon Signaling	173	9.61	21	0.000557	0.0101
	Response to elevated platelet cytosolic Ca2+	94	5.22	14	0.000623	0.0112
	G2/M DNA replication checkpoint	4	0.222	3	0.000653	0.0116
	Signalling by NGF	290	16.1	30	0.000661	0.0116
	Cyclin A/B1 associated events during G2/M transition	14	0.778	5	0.00068	0.0118
	Signaling by EGFR	179	9.95	21	0.000875	0.015
	Regulation of mRNA Stability by Proteins that Bind AU-rich Elements	88	4.89	13	0.00105	0.0177
	Hemostasis	511	28.4	45	0.00116	0.0192
	Platelet degranulation	89	4.95	13	0.00116	0.0192
	Interferon alpha/beta signaling	68	3.78	11	0.00118	0.0192
	Dissolution of Fibrin Clot	10	0.556	4	0.00151	0.0243
	Signaling by FGFR	162	9	19	0.00153	0.0244
	G2 Phase	5	0.278	3	0.00156	0.0244
	NOSTRIN mediated eNOS trafficking	5	0.278	3	0.00156	0.0244
	Downstream signal transduction	163	9.06	19	0.00164	0.0253
	HIV Infection	214	11.9	23	0.00168	0.0257
	Signaling by ERBB4	152	8.45	18	0.00181	0.0273
	Signaling by FGFR in disease	178	9.89	20	0.00196	0.0292
	MHC class II antigen presentation	118	6.56	15	0.00213	0.0312
	Signaling by SCF-KIT	142	7.89	17	0.00214	0.0312
	Integrin cell surface interactions	85	4.72	12	0.0024	0.0346
	SHC-related events triggered by IGF1R	18	1	5	0.00242	0.0346
	Elastic fibre formation	45	2.5	8	0.00297	0.042
	Phosphorylation of Emi1	6	0.333	3	0.003	0.0421
	Signaling by Activin	12	0.667	4	0.00325	0.0451
	Constitutive PI3K/AKT Signaling in Cancer	89	4.95	12	0.00354	0.0487
