## Supplementary material for "Omics integration analyses reveal the early evolution of malignancy in breast cancer": SI File 7 SPIA.xlsx

### Sheet: Common out of CNA
	Name	ID	pSize	NDE	pNDE	tA	pPERT	value pert	pG	pGFdr	pGFWER	Status
1	ECM-recept	4512	77	12	1.17e-05	5.61043	0.001	5.5	2.25e-07	2.38e-05	2.38e-05	Activated
2	Wnt signal	4310	112	2	0.904548	3.32121	0.003	3.2	0.0187498	0.18068	1	Activated
3	Chemokine	4062	156	8	0.173326	9.67405	0.006	9.5	0.00818298	0.144538	0.867396	Activated
4	TGF-beta s	4350	75	7	0.0147826	5.9895	0.023	6.5	0.00305544	0.0647753	0.323876	Activated
5	Pathways i	5200	282	15	0.0650265	-11.0631	0.024	-11	0.0116465	0.154316	1	Inhibited
6	Osteoclast	4380	120	3	0.790876	-2.87398	0.064		0.201628	0.829351	1	Inhibited
7	Melanoma	5218	58	8	0.000798945	-8.04621	0.076		0.000650263	0.017232	0.0689279	Inhibited
8	Aldosteron	4960	35	2	0.343126	-1.25863	0.087		0.134677	0.713789	1	Inhibited
9	Cytokine-c	4060	208	14	0.0132011	2.8246	0.094		0.00954495	0.144538	1	Activated
10	Prostate c	5215	82	4	0.315943	-3.21943	0.134		0.176209	0.812092	1	Inhibited
11	Tuberculos	5152	149	2	0.967746	1.32491	0.166		0.454395	0.999968	1	Activated
12	Renal cell	5211	63	2	0.647041	-1.17194	0.172		0.355642	0.999968	1	Inhibited
13	Gap juncti	4540	74	7	0.0137983	-3.55828	0.186		0.0178761	0.18068	1	Inhibited
14	Pathogenic	5130	42	2	0.429821	-1.56476	0.203		0.300059	0.963827	1	Inhibited
15	MAPK signa	4010	219	9	0.347602	-2.03281	0.207		0.261316	0.882355	1	Inhibited
16	Jak-STAT s	4630	123	7	0.134251	0.759521	0.209		0.128324	0.713789	1	Activated
17	Neurotroph	4722	106	3	0.716292	-2.05062	0.218		0.446114	0.999968	1	Inhibited
18	GABAergic	4727	71	1	0.918918	0.0611639	0.228		0.536976	0.999968	1	Activated
19	RNA transp	3013	105	6	0.156243	-0.191444	0.231		0.155979	0.751533	1	Inhibited
20	Influenza	5164	140	4	0.719989	0.787686	0.238		0.473632	0.999968	1	Activated
21	Toxoplasmo	5145	110	3	0.739475	0.787686	0.255		0.503152	0.999968	1	Activated
22	Toll-like	4620	87	6	0.0805858	1.82533	0.277		0.107195	0.710169	1	Activated
23	Herpes sim	5168	149	6	0.412619	1.14403	0.283		0.367542	0.999968	1	Activated
24	Type II di	4930	42	1	0.773183	-0.365292	0.312		0.584265	0.999968	1	Inhibited
25	Small cell	5222	80	5	0.143416	-2.10024	0.334	-2	0.193454	0.829351	1	Inhibited
26	Focal adhe	4510	183	19	1.78e-05	-4.27259	0.357		8.22e-05	0.00435746	0.00871493	Inhibited
27	mTOR signa	4150	52	3	0.268348	-0.365292	0.359		0.321756	0.999968	1	Inhibited
28	HTLV-I inf	5166	224	12	0.0886169	-1.80293	0.363		0.142722	0.720408	1	Inhibited
29	Glioma	5214	60	5	0.0559834	-2.51043	0.365		0.0999334	0.706196	1	Inhibited
30	Insulin si	4910	121	2	0.926263	-1.37695	0.374		0.713663	0.999968	1	Inhibited
31	Circadian	4710	17	1	0.450985	0.476536	0.379		0.472866	0.999968	1	Activated
32	Olfactory	4740	37	1	0.729263	-0.433657	0.403		0.653777	0.999968	1	Inhibited
33	Bacterial	5100	59	4	0.146922	1.61993	0.419		0.233175	0.852294	1	Activated
34	Legionello	5134	46	2	0.476603	-0.215925	0.429		0.529021	0.999968	1	Inhibited
35	Long-term	4730	58	2	0.601914	-0.893339	0.434		0.611894	0.999968	1	Inhibited
36	Retrograde	4723	81	2	0.776506	-0.00582514	0.445		0.712732	0.999968	1	Inhibited
37	Chagas dis	5142	90	2	0.824177	-0.708404	0.456		0.743619	0.999968	1	Inhibited
38	Dopaminerg	4728	108	4	0.517703	-0.456957	0.46		0.579851	0.999968	1	Inhibited
39	Morphine a	5032	74	1	0.927118	-0.00582514	0.468		0.796174	0.999968	1	Inhibited
40	Bladder ca	5219	42	2	0.429821	0.183608	0.471		0.525809	0.999968	1	Activated
41	Regulation	4810	168	8	0.226827	-1.5587	0.529		0.374413	0.999968	1	Inhibited
42	Amoebiasis	5146	97	7	0.0507208	-0.433657	0.555		0.128652	0.713789	1	Inhibited
43	Long-term	4720	65	3	0.39222	-1.25878	0.556		0.550184	0.999968	1	Inhibited
44	Pancreatic	5212	69	5	0.0901498	0.787145	0.576		0.205521	0.829351	1	Activated
45	Cell cycle	4110	111	14	2.68e-05	-1.58111	0.617		0.00019867	0.00701967	0.021059	Inhibited
46	Non-small	5223	52	2	0.542214	0.183608	0.647		0.71829	0.999968	1	Activated
47	Glutamater	4724	95	3	0.644442	0.0635469	0.651		0.783944	0.999968	1	Activated
48	Vascular s	4270	92	5	0.213417	-0.772165	0.678		0.424412	0.999968	1	Inhibited
49	Epstein-Ba	5169	174	7	0.397721	-0.293773	0.725		0.646934	0.999968	1	Inhibited
50	Leukocyte	4670	93	3	0.630089	-0.391365	0.747		0.825371	0.999968	1	Inhibited
51	Calcium si	4020	152	6	0.431252	-0.387394	0.77		0.69814	0.999968	1	Inhibited
52	Progestero	4914	70	6	0.0337245	-0.213099	0.832		0.128326	0.713789	1	Inhibited
53	Cholinergi	4725	89	2	0.819369	-0.0427177	0.852		0.948993	0.999968	1	Inhibited
54	Complement	4610	62	6	0.019843	-0.396778	0.903		0.0899843	0.68131	1	Inhibited
55	Oocyte mei	4114	85	9	0.00259491	0.275004	0.915		0.0167226	0.18068	1	Activated
56	Axon guida	4360	102	7	0.0632073	0.15933	0.915		0.222673	0.842977	1	Activated
57	Serotonerg	4726	94	4	0.41091	-0.0317735	0.924		0.747373	0.999968	1	Inhibited
58	Measles	5162	115	5	0.367479	0.0956446	0.926		0.707103	0.999968	1	Activated
59	Alcoholism	5034	108	5	0.319146	0.120014	0.948		0.664251	0.999968	1	Activated
60	Chronic my	5220	70	3	0.438847	-0.0757369	0.968		0.78849	0.999968	1	Inhibited
61	p53 signal	4115	53	6	0.00958399	0	1		0.0541271	0.478123	1	Inhibited
62	Transcript	5202	148	11	0.013605	0	1		0.0720701	0.587648	1	Inhibited
63	Fanconi an	3460	25	3	0.0538754	0	1		0.21125	0.829351	1	Inhibited
64	Viral carc	5203	168	10	0.0664941	0	1		0.246736	0.8718	1	Inhibited
65	Malaria	5144	46	4	0.0738841	0	1		0.266371	0.882355	1	Inhibited
66	Dilated ca	5414	79	5	0.138098	0	1		0.411503	0.999968	1	Inhibited
67	Arrhythmog	5412	63	4	0.173529	0	1		0.477449	0.999968	1	Inhibited
68	Sulfur rel	4122	6	1	0.190629	0	1		0.506582	0.999968	1	Inhibited
69	RIG-I-like	4622	55	3	0.296866	0	1		0.657403	0.999968	1	Inhibited
70	Epithelial	5120	57	3	0.315982	0	1		0.680016	0.999968	1	Inhibited
71	Viral myoc	5416	58	3	0.325552	0	1		0.690897	0.999968	1	Inhibited
72	Intestinal	4672	37	2	0.368421	0	1		0.7363	0.999968	1	Inhibited
73	Dorso-vent	4320	15	1	0.410819	0	1		0.776285	0.999968	1	Inhibited
74	Phosphatid	4070	68	3	0.42034	0	1		0.784645	0.999968	1	Inhibited
75	Cytosolic	4623	43	2	0.441728	0	1		0.802646	0.999968	1	Inhibited
76	Alzheimer'	5010	129	5	0.463751	0	1		0.820101	0.999968	1	Inhibited
77	PPAR signa	3320	54	2	0.562785	0	1		0.886306	0.999968	1	Inhibited
78	Antigen pr	4612	55	2	0.572819	0	1		0.891986	0.999968	1	Inhibited
79	Gastric ac	4971	59	2	0.611275	0	1		0.91215	0.999968	1	Inhibited
80	African tr	5143	29	1	0.640707	0	1		0.925939	0.999968	1	Inhibited
81	Mineral ab	4978	35	1	0.709408	0	1		0.952965	0.999968	1	Inhibited
82	Hepatitis	5160	105	3	0.710254	0	1		0.953255	0.999968	1	Inhibited
83	Salivary s	4970	71	2	0.710699	0	1		0.953407	0.999968	1	Inhibited
84	Rheumatoid	5323	74	2	0.731977	0	1		0.960358	0.999968	1	Inhibited
85	NF-kappa B	4064	78	2	0.758272	0	1		0.968096	0.999968	1	Inhibited
86	Staphyloco	5150	42	1	0.773183	0	1		0.972076	0.999968	1	Inhibited
87	Cocaine ad	5030	43	1	0.781075	0	1		0.974066	0.999968	1	Inhibited
88	Protein pr	4141	119	3	0.786142	0	1		0.975302	0.999968	1	Inhibited
89	NOD-like r	4621	44	1	0.788693	0	1		0.975911	0.999968	1	Inhibited
90	Vibrio cho	5110	47	1	0.809998	0	1		0.980684	0.999968	1	Inhibited
91	Parkinson'	5012	88	2	0.814444	0	1		0.981608	0.999968	1	Inhibited
92	Neuroactiv	4080	200	5	0.828067	0	1		0.984291	0.999968	1	Inhibited
93	Bile secre	4976	56	1	0.8619	0	1		0.989992	0.999968	1	Inhibited
94	Amphetamin	5031	58	1	0.871359	0	1		0.991346	0.999968	1	Inhibited
95	Colorectal	5210	58	1	0.871359	0	1		0.991346	0.999968	1	Inhibited
96	Adipocytok	4920	59	1	0.875843	0	1		0.991952	0.999968	1	Inhibited
97	Leishmania	5140	60	1	0.880171	0	1		0.992515	0.999968	1	Inhibited
98	Salmonella	5132	63	1	0.892275	0	1		0.993977	0.999968	1	Inhibited
99	Systemic l	5322	75	1	0.929663	0	1		0.997466	0.999968	1	Inhibited
100	Pancreatic	4972	77	1	0.934491	0	1		0.997806	0.999968	1	Inhibited
101	Fc gamma R	4666	78	1	0.936779	0	1		0.997958	0.999968	1	Inhibited
102	GnRH signa	4912	84	1	0.948931	0	1		0.998673	0.999968	1	Inhibited
103	T cell rec	4660	98	1	0.968983	0	1		0.999514	0.999968	1	Inhibited
104	Tight junc	4530	99	1	0.970069	0	1		0.999548	0.999968	1	Inhibited
105	Huntington	5016	136	1	0.99202	0	1		0.999968	0.999968	1	Inhibited
106	Lysosome	4142	100	1	0.971117	0	NA		0.971117	0.999968	1	Inhibited

### Sheet: All out of CNA
	Name	ID	pSize	NDE	pNDE	tA	pPERT	value pert	pG	pGFdr	pGFWER	Status
1	ECM-recept	4512	77	18	1.19e-05	7.0351	5e-06	7	1.46e-09	1.94e-07	1.94e-07	Activated
2	TGF-beta s	4350	75	9	0.110312	6.38082	0.007	6.5	0.0063059	0.139781	0.838685	Activated
3	Wnt signal	4310	112	10	0.337328	4.00673	0.024	4	0.0470888	0.318365	1	Activated
4	Autoimmune	5320	41	1	0.960231	0.353443	0.042		0.169815	0.664276	1	Activated
5	Allograft	5330	30	1	0.905387	0.353443	0.047		0.176894	0.672196	1	Activated
6	Cytokine-c	4060	208	22	0.066572	3.6004	0.059		0.0256862	0.252855	1	Activated
7	Graft-vers	5332	28	2	0.635293	0.353443	0.06		0.162651	0.655531	1	Activated
8	Chemokine	4062	156	19	0.0254507	8.20296	0.062	8	0.0117582	0.156689	1	Activated
9	Staphyloco	5150	42	2	0.836605	2.23781	0.064		0.210277	0.694249	1	Activated
10	NF-kappa B	4064	78	10	0.0675224	4.1173	0.07		0.0300352	0.266312	1	Activated
11	Pathways i	5200	282	31	0.0213715	-12.0612	0.074	-12	0.0117812	0.156689	1	Inhibited
12	NOD-like r	4621	44	6	0.110905	-2.05216	0.079		0.0502682	0.318365	1	Inhibited
13	ErbB signa	4012	80	7	0.399772	-6.03002	0.084		0.147548	0.63297	1	Inhibited
14	Aldosteron	4960	35	3	0.498413	-1.25863	0.11		0.214017	0.694249	1	Inhibited
15	Melanoma	5218	58	10	0.0106911	-7.77155	0.117		0.00961152	0.156689	1	Inhibited
16	Type I dia	4940	36	4	0.286786	0.353443	0.122		0.152294	0.63297	1	Activated
17	Regulation	4810	168	13	0.504747	-5.27242	0.133		0.24846	0.73409	1	Inhibited
18	Protein pr	4141	119	6	0.894089	-1.22497	0.133		0.372124	0.87553	1	Inhibited
19	Amyotrophi	5014	48	2	0.886875	-1.22497	0.146		0.394175	0.87553	1	Inhibited
20	Intestinal	4672	37	4	0.3042	0.353443	0.168		0.203087	0.692578	1	Activated
21	Toll-like	4620	87	13	0.0130141	3.4282	0.173		0.0159767	0.192577	1	Activated
22	Glioma	5214	60	10	0.0134933	-5.1064	0.184		0.0173754	0.192577	1	Inhibited
23	Rheumatoid	5323	74	7	0.324187	0.353443	0.211		0.251884	0.73409	1	Activated
24	Cytosolic	4623	43	5	0.221507	0.292617	0.215		0.192611	0.688513	1	Activated
25	Apoptosis	4210	80	5	0.731659	2.13906	0.215		0.448255	0.87553	1	Activated
26	Small cell	5222	80	11	0.0370267	-3.75659	0.221	-4	0.0475075	0.318365	1	Inhibited
27	Insulin si	4910	121	9	0.568272	-5.10108	0.226		0.392015	0.87553	1	Inhibited
28	Neurotroph	4722	106	13	0.0551739	-3.94257	0.258		0.0747624	0.423607	1	Inhibited
29	Systemic l	5322	75	6	0.50305	0.353443	0.258		0.394794	0.87553	1	Activated
30	Herpes sim	5168	149	17	0.0562722	2.22524	0.26		0.0764403	0.423607	1	Activated
31	Pathogenic	5130	42	3	0.623964	-1.56476	0.27		0.468515	0.87553	1	Inhibited
32	Renal cell	5211	63	5	0.521275	-1.30435	0.279		0.425839	0.87553	1	Inhibited
33	Retrograde	4723	81	6	0.579921	-0.188648	0.299		0.477217	0.87553	1	Inhibited
34	Basal cell	5217	35	2	0.753108	1.23378	0.308		0.570894	0.959582	1	Activated
35	Gap juncti	4540	74	14	0.00110516	-3.52129	0.312		0.00309382	0.0897183	0.411478	Inhibited
36	Amphetamin	5031	58	2	0.940041	-0.581938	0.312		0.653041	0.959582	1	Inhibited
37	Osteoclast	4380	120	12	0.193366	2.22791	0.324		0.236204	0.73409	1	Activated
38	Pancreatic	4972	77	6	0.529285	-0.182823	0.324		0.473863	0.87553	1	Inhibited
39	Dopaminerg	4728	108	9	0.429214	-0.995706	0.326		0.415106	0.87553	1	Inhibited
40	Phototrans	4744	23	1	0.835856	0.341024	0.333		0.634312	0.959582	1	Activated
41	RNA transp	3013	105	10	0.267706	-0.191444	0.347		0.313637	0.819277	1	Inhibited
42	Measles	5162	115	14	0.0503899	-1.56594	0.353		0.0894585	0.440666	1	Inhibited
43	Pertussis	5133	58	5	0.447379	1.00051	0.356		0.451868	0.87553	1	Activated
44	Focal adhe	4510	183	30	3.97e-05	-5.34853	0.36		0.000173551	0.0115411	0.0230822	Inhibited
45	Huntington	5016	136	7	0.896705	-0.182823	0.36		0.687813	0.959582	1	Inhibited
46	Prostate c	5215	82	11	0.0432513	-2.84787	0.405		0.0883651	0.440666	1	Inhibited
47	Toxoplasmo	5145	110	9	0.45119	0.976572	0.416		0.501697	0.889676	1	Activated
48	Thyroid ca	5216	27	1	0.880182	-0.0662018	0.417		0.734914	0.97583	1	Inhibited
49	Jak-STAT s	4630	123	15	0.0433336	0.603475	0.44		0.0945676	0.449196	1	Activated
50	Axon guida	4360	102	15	0.00922585	-1.82004	0.444		0.0266163	0.252855	1	Inhibited
51	African tr	5143	29	3	0.376131	-0.182823	0.447		0.467909	0.87553	1	Inhibited
52	Bacterial	5100	59	7	0.154364	2.16271	0.448		0.253896	0.73409	1	Activated
53	Natural ki	4650	103	4	0.957407	-2.41947	0.45		0.793609	0.986449	1	Inhibited
54	mTOR signa	4150	52	5	0.355546	-0.365292	0.454		0.455805	0.87553	1	Inhibited
55	Type II di	4930	42	2	0.836605	-0.365292	0.493		0.777729	0.97583	1	Inhibited
56	VEGF signa	4370	61	5	0.492167	-1.11772	0.496		0.588345	0.959582	1	Inhibited
57	Alcoholism	5034	108	11	0.190394	-2.08656	0.502		0.319977	0.819277	1	Inhibited
58	Pancreatic	5212	69	10	0.0332228	1.46194	0.513		0.0864435	0.440666	1	Activated
59	Complement	4610	62	10	0.0168128	2.82335	0.519		0.0500992	0.318365	1	Activated
60	Hedgehog s	4340	36	2	0.766958	-0.33872	0.528		0.771025	0.97583	1	Inhibited
61	Viral myoc	5416	58	5	0.447379	0.0485309	0.544		0.5873	0.959582	1	Activated
62	T cell rec	4660	98	7	0.616158	-0.942041	0.548		0.704257	0.959582	1	Inhibited
63	Vascular s	4270	92	13	0.0201339	-2.08044	0.549		0.0608497	0.367864	1	Inhibited
64	GABAergic	4727	71	3	0.911984	0.0611639	0.554		0.850178	0.999993	1	Activated
65	Prion dise	5020	32	3	0.438532	-0.264807	0.572		0.597737	0.959582	1	Inhibited
66	Salivary s	4970	71	9	0.0848639	-0.567108	0.574		0.195911	0.688513	1	Inhibited
67	Gastric ac	4971	59	6	0.284755	-0.476728	0.576		0.460528	0.87553	1	Inhibited
68	Leukocyte	4670	93	5	0.840681	-0.99928	0.584		0.840223	0.999993	1	Inhibited
69	Long-term	4720	65	8	0.114481	-1.87462	0.594		0.250805	0.73409	1	Inhibited
70	Shigellosi	5131	53	4	0.574702	0.250044	0.603		0.713794	0.959582	1	Activated
71	MAPK signa	4010	219	19	0.29565	0.882158	0.634		0.501273	0.889676	1	Activated
72	Melanogene	4916	78	6	0.542187	1.68778	0.64		0.714275	0.959582	1	Activated
73	Long-term	4730	58	7	0.144829	-0.898946	0.646		0.315217	0.819277	1	Inhibited
74	Fc epsilon	4664	65	3	0.878016	-0.695991	0.647		0.889323	0.999993	1	Inhibited
75	Endometria	5213	48	4	0.494994	-0.660152	0.663		0.693837	0.959582	1	Inhibited
76	B cell rec	4662	69	7	0.263224	-0.751551	0.666		0.480554	0.87553	1	Inhibited
77	Alzheimer'	5010	129	13	0.174314	-0.457103	0.677		0.370197	0.87553	1	Inhibited
78	Olfactory	4740	37	4	0.3042	-0.453673	0.694		0.539473	0.944078	1	Inhibited
79	Amoebiasis	5146	97	13	0.029838	0.36079	0.701		0.101805	0.466898	1	Activated
80	Serotonerg	4726	94	7	0.571313	0.27414	0.703		0.768009	0.97583	1	Activated
81	Bladder ca	5219	42	4	0.392128	0.0512041	0.705		0.631889	0.959582	1	Activated
82	Epithelial	5120	57	7	0.135586	0.322652	0.706		0.320319	0.819277	1	Activated
83	Notch sign	4330	33	1	0.925296	-0.287608	0.72		0.936793	0.999993	1	Inhibited
84	Influenza	5164	140	12	0.366298	-0.460129	0.721		0.615731	0.959582	1	Inhibited
85	GnRH signa	4912	84	7	0.450254	-0.878888	0.737		0.69789	0.959582	1	Inhibited
86	Acute myel	5221	55	5	0.401656	-0.280821	0.77		0.672217	0.959582	1	Inhibited
87	Calcium si	4020	152	13	0.360618	-0.528909	0.789		0.642157	0.959582	1	Inhibited
88	Circadian	4710	17	3	0.132083	0.234971	0.791		0.340469	0.854385	1	Activated
89	Adipocytok	4920	59	4	0.660212	0.0541552	0.797		0.864052	0.999993	1	Activated
90	Glutamater	4724	95	7	0.582756	-0.119276	0.813		0.8277	0.999993	1	Inhibited
91	p53 signal	4115	53	12	0.000462887	-0.27608	0.821		0.00337287	0.0897183	0.448592	Inhibited
92	Tuberculos	5152	149	13	0.334005	0.56788	0.829		0.632455	0.959582	1	Activated
93	Cell cycle	4110	111	21	7.03e-05	-0.725886	0.838		0.000632617	0.028046	0.0841381	Inhibited
94	Salmonella	5132	63	4	0.710342	0.186196	0.84		0.904794	0.999993	1	Activated
95	Progestero	4914	70	10	0.0362519	-0.240696	0.852		0.138293	0.613098	1	Inhibited
96	Hepatitis	5160	105	10	0.267706	0.230336	0.853		0.565599	0.959582	1	Activated
97	Leishmania	5140	60	4	0.673272	-0.138401	0.854		0.893182	0.999993	1	Inhibited
98	Morphine a	5032	74	3	0.925526	-0.00582514	0.876		0.980844	0.999993	1	Inhibited
99	Endocrine	4961	45	3	0.670722	-0.113516	0.891		0.905271	0.999993	1	Inhibited
100	Non-small	5223	52	5	0.355546	-0.286763	0.903		0.685823	0.959582	1	Inhibited
101	Chronic my	5220	70	12	0.00568251	-0.268023	0.904		0.0322156	0.267792	1	Inhibited
102	Chagas dis	5142	90	9	0.237161	-0.183952	0.923		0.551439	0.952486	1	Inhibited
103	Oocyte mei	4114	85	15	0.00156297	0.382302	0.925		0.0108997	0.156689	1	Activated
104	Cholinergi	4725	89	6	0.672113	0.0837538	0.963		0.928816	0.999993	1	Activated
105	Fc gamma R	4666	78	3	0.940617	0.0607334	0.969		0.995959	0.999993	1	Activated
106	Epstein-Ba	5169	174	17	0.163363	0.0362078	0.974		0.45159	0.87553	1	Activated
107	Colorectal	5210	58	4	0.646803	0.00351116	0.997		0.927776	0.999993	1	Activated
108	Legionello	5134	46	9	0.00659673	-0.00329184	0.998		0.0396538	0.310233	1	Inhibited
109	HTLV-I inf	5166	224	23	0.0800851	0.00221692	0.999		0.282071	0.798201	1	Activated
110	Viral carc	5203	168	19	0.0489792	0	1		0.196718	0.688513	1	Inhibited
111	Transcript	5202	148	16	0.0915179	0	1		0.310357	0.819277	1	Inhibited
112	Malaria	5144	46	6	0.130069	0	1		0.39537	0.87553	1	Inhibited
113	Phosphatid	4070	68	8	0.138431	0	1		0.412162	0.87553	1	Inhibited
114	Dilated ca	5414	79	9	0.139555	0	1		0.41438	0.87553	1	Inhibited
115	Fanconi an	3460	25	3	0.291209	0	1		0.650477	0.959582	1	Inhibited
116	Dorso-vent	4320	15	2	0.314428	0	1		0.678221	0.959582	1	Inhibited
117	Arrhythmog	5412	63	6	0.338971	0	1		0.705684	0.959582	1	Inhibited
118	Sulfur rel	4122	6	1	0.375569	0	1		0.743369	0.97583	1	Inhibited
119	RIG-I-like	4622	55	5	0.401656	0	1		0.76803	0.97583	1	Inhibited
120	RNA degrad	3018	43	4	0.409628	0	1		0.775223	0.97583	1	Inhibited
121	PPAR signa	3320	54	4	0.589774	0	1		0.901184	0.999993	1	Inhibited
122	Vibrio cho	5110	47	3	0.699443	0	1		0.949474	0.999993	1	Inhibited
123	Mineral ab	4978	35	2	0.753108	0	1		0.966649	0.999993	1	Inhibited
124	Taste tran	4742	20	1	0.792169	0	1		0.976729	0.999993	1	Inhibited
125	Vasopressi	4962	38	2	0.792641	0	1		0.976839	0.999993	1	Inhibited
126	Antigen pr	4612	55	3	0.79538	0	1		0.977471	0.999993	1	Inhibited
127	Bile secre	4976	56	3	0.805367	0	1		0.979694	0.999993	1	Inhibited
128	Cocaine ad	5030	43	2	0.846193	0	1		0.987514	0.999993	1	Inhibited
129	Carbohydra	4973	30	1	0.905387	0	1		0.995376	0.999993	1	Inhibited
130	Parkinson'	5012	88	4	0.907484	0	1		0.995582	0.999993	1	Inhibited
131	Neuroactiv	4080	200	9	0.970627	0	1		0.999564	0.999993	1	Inhibited
132	Tight junc	4530	99	2	0.99629	0	1		0.999993	0.999993	1	Inhibited
133	Lysosome	4142	100	3	0.983942	0	NA		0.983942	0.999993	1	Inhibited

### Sheet: Common
	Name	ID	pSize	NDE	pNDE	tA	pPERT	value pert	pG	pGFdr	pGFWER	Status
1	Wnt signal	4310	112	4	0.874423	6.19835	0.002	6	0.0128519	0.212814	1	Activated
2	TGF-beta s	4350	75	7	0.119995	5.87853	0.017	6	0.0146768	0.212814	1	Activated
3	ECM-recept	4512	77	14	7e-05	3.98699	0.02	4	2.03e-05	0.00235114	0.00235114	Activated
4	Pathways i	5200	282	24	0.0232123	-14.0536	0.029	-14	0.00558959	0.129678	0.648392	Inhibited
5	Chemokine	4062	156	10	0.362253	7.50092	0.033	7.5	0.0648721	0.627097	1	Activated
6	Small cell	5222	80	8	0.0739409	-6.0804	0.05	-12	0.0244013	0.314506	1	Inhibited
7	Endometria	5213	48	1	0.935421	2.09189	0.058		0.212356	1	1	Activated
8	T cell rec	4660	98	2	0.975087	2.44054	0.058		0.219012	1	1	Activated
9	Fc epsilon	4664	65	1	0.97562	2.09189	0.074		0.261954	1	1	Activated
10	Aldosteron	4960	35	2	0.584523	-1.25863	0.078		0.186384	1	1	Inhibited
11	Acute myel	5221	55	2	0.816494	1.23612	0.084		0.252372	1	1	Activated
12	Melanoma	5218	58	8	0.0138644	-8.44894	0.093		0.00986846	0.19079	1	Inhibited
13	ErbB signa	4012	80	1	0.989695	1.62703	0.129		0.390455	1	1	Activated
14	Osteoclast	4380	120	4	0.905465	-2.50518	0.131		0.371489	1	1	Inhibited
15	Cytokine-c	4060	208	17	0.0686268	2.60623	0.137		0.053279	0.561851	1	Activated
16	Adipocytok	4920	59	2	0.845915	-1.01331	0.138		0.367467	1	1	Inhibited
17	GnRH signa	4912	84	2	0.951113	2.09189	0.153		0.426002	1	1	Activated
18	Natural ki	4650	103	2	0.980499	3.18844	0.183		0.487687	1	1	Activated
19	Tuberculos	5152	149	2	0.998099	1.32491	0.185		0.496575	1	1	Activated
20	Melanogene	4916	78	1	0.98844	-1.86907	0.198		0.514939	1	1	Inhibited
21	GABAergic	4727	71	1	0.982721	0.0611639	0.213		0.536673	1	1	Activated
22	Calcium si	4020	152	7	0.743967	-2.09418	0.226		0.467921	1	1	Inhibited
23	Focal adhe	4510	183	22	0.000468694	-6.23199	0.245		0.00115657	0.0447209	0.134163	Inhibited
24	Non-small	5223	52	3	0.555174	2.2755	0.245		0.407369	1	1	Activated
25	Neurotroph	4722	106	4	0.845699	-2.09852	0.249		0.538639	1	1	Inhibited
26	RNA transp	3013	105	7	0.362014	-0.191444	0.255		0.312256	1	1	Inhibited
27	MAPK signa	4010	219	13	0.437937	-2.05743	0.263		0.364108	1	1	Inhibited
28	Shigellosi	5131	53	1	0.951499	-0.276458	0.273		0.609915	1	1	Inhibited
29	Toll-like	4620	87	6	0.35021	1.74571	0.28		0.32577	1	1	Activated
30	Staphyloco	5150	42	2	0.683895	0.756582	0.282		0.510265	1	1	Activated
31	Herpes sim	5168	149	7	0.725099	1.26723	0.294		0.542674	1	1	Activated
32	Jak-STAT s	4630	123	10	0.142802	0.759521	0.31		0.182276	1	1	Activated
33	mTOR signa	4150	52	3	0.555174	-0.365292	0.326		0.490353	1	1	Inhibited
34	Renal cell	5211	63	4	0.46365	-0.823296	0.341		0.449729	1	1	Inhibited
35	Circadian	4710	17	1	0.62038	0.476536	0.355		0.553464	1	1	Activated
36	HTLV-I inf	5166	224	12	0.589056	-1.89911	0.365		0.545488	1	1	Inhibited
37	Chronic my	5220	70	5	0.345497	1.22906	0.378		0.396447	1	1	Activated
38	Toxoplasmo	5145	110	5	0.735781	0.787686	0.38		0.635917	1	1	Activated
39	Long-term	4730	58	2	0.838989	-0.893339	0.389		0.691811	1	1	Inhibited
40	Olfactory	4740	37	1	0.878835	-0.433657	0.392		0.711624	1	1	Inhibited
41	Morphine a	5032	74	1	0.985455	-0.00582514	0.416		0.77551	1	1	Inhibited
42	Retrograde	4723	81	2	0.943657	-0.00582514	0.422		0.764884	1	1	Inhibited
43	Salmonella	5132	63	2	0.87099	-0.552917	0.423		0.736308	1	1	Inhibited
44	Cell cycle	4110	111	17	0.000116153	-2.73617	0.427		0.000541186	0.0313888	0.0627776	Inhibited
45	Influenza	5164	140	8	0.515009	0.787686	0.427		0.55297	1	1	Activated
46	Gap juncti	4540	74	9	0.0203032	-2.30495	0.429		0.0500243	0.561851	1	Inhibited
47	Chagas dis	5142	90	2	0.963298	-0.708404	0.452		0.79744	1	1	Inhibited
48	Regulation	4810	168	10	0.452897	-2.12938	0.475		0.545674	1	1	Inhibited
49	Dopaminerg	4728	108	4	0.855837	-0.456957	0.475		0.77244	1	1	Inhibited
50	Type II di	4930	42	2	0.683895	-0.365292	0.486		0.698481	1	1	Inhibited
51	Long-term	4720	65	3	0.705739	-1.32088	0.513		0.729877	1	1	Inhibited
52	Legionello	5134	46	3	0.472021	-0.215925	0.519		0.589562	1	1	Inhibited
53	Insulin si	4910	121	3	0.967183	0.947371	0.565		0.876682	1	1	Activated
54	Pathogenic	5130	42	3	0.412884	-0.690714	0.569		0.57522	1	1	Inhibited
55	Amoebiasis	5146	97	9	0.0875491	-0.433657	0.627		0.214214	1	1	Inhibited
56	Progestero	4914	70	7	0.0911058	-0.501934	0.635		0.222723	1	1	Inhibited
57	Bacterial	5100	59	5	0.226588	1.00275	0.641		0.425467	1	1	Activated
58	Pancreatic	5212	69	5	0.334369	0.643323	0.645		0.546506	1	1	Activated
59	Bladder ca	5219	42	3	0.412884	0.183608	0.652		0.622472	1	1	Activated
60	Prostate c	5215	82	6	0.300664	-1.0289	0.66		0.519368	1	1	Inhibited
61	Glutamater	4724	95	3	0.903155	0.0635469	0.661		0.904948	1	1	Activated
62	Glioma	5214	60	6	0.112923	-1.2424	0.669		0.270682	1	1	Inhibited
63	Measles	5162	115	8	0.303964	-0.482266	0.697		0.540635	1	1	Inhibited
64	Epstein-Ba	5169	174	10	0.497794	-0.293773	0.761		0.746539	1	1	Inhibited
65	Cholinergi	4725	89	2	0.961493	-0.0427177	0.763		0.960869	1	1	Inhibited
66	NF-kappa B	4064	78	3	0.814037	0.123206	0.77		0.9196	1	1	Activated
67	Fc gamma R	4666	78	3	0.814037	-0.276458	0.83		0.940559	1	1	Inhibited
68	Leukocyte	4670	93	5	0.59131	-0.372954	0.848		0.847563	1	1	Inhibited
69	Oocyte mei	4114	85	13	0.000735116	0.544464	0.861		0.00529459	0.129678	0.614173	Activated
70	Complement	4610	62	7	0.0540769	0.58577	0.865		0.190024	1	1	Activated
71	Vascular s	4270	92	8	0.135917	-0.417148	0.878		0.373019	1	1	Inhibited
72	Serotonerg	4726	94	4	0.771681	-0.0317735	0.89		0.944838	1	1	Inhibited
73	Axon guida	4360	102	10	0.0551262	-0.219388	0.906		0.19962	1	1	Inhibited
74	Alcoholism	5034	108	7	0.389577	-0.0699016	0.965		0.743734	1	1	Inhibited
75	Hepatitis	5160	105	5	0.697574	0.0369531	0.97		0.940949	1	1	Activated
76	p53 signal	4115	53	7	0.025798	0	1		0.120153	1	1	Inhibited
77	Fanconi an	3460	25	4	0.0464952	0	1		0.189161	1	1	Inhibited
78	Transcript	5202	148	13	0.0659655	0	1		0.245301	1	1	Inhibited
79	Viral carc	5203	168	14	0.0816962	0	1		0.286325	1	1	Inhibited
80	Cytosolic	4623	43	5	0.0870169	0	1		0.299482	1	1	Inhibited
81	PPAR signa	3320	54	5	0.177215	0	1		0.483866	1	1	Inhibited
82	Dorso-vent	4320	15	2	0.200054	0	1		0.521975	1	1	Inhibited
83	Rheumatoid	5323	74	6	0.224926	0	1		0.560512	1	1	Inhibited
84	Malaria	5144	46	4	0.248945	0	1		0.595109	1	1	Inhibited
85	Sulfur rel	4122	6	1	0.289389	0	1		0.648227	1	1	Inhibited
86	Epithelial	5120	57	4	0.388216	0	1		0.755543	1	1	Inhibited
87	Viral myoc	5416	58	4	0.400943	0	1		0.76738	1	1	Inhibited
88	Dilated ca	5414	79	5	0.445587	0	1		0.805783	1	1	Inhibited
89	Arrhythmog	5412	63	4	0.46365	0	1		0.820023	1	1	Inhibited
90	Vibrio cho	5110	47	3	0.48639	0	1		0.836953	1	1	Inhibited
91	RIG-I-like	4622	55	3	0.593708	0	1		0.903248	1	1	Inhibited
92	Intestinal	4672	37	2	0.61509	0	1		0.914015	1	1	Inhibited
93	Tight junc	4530	99	5	0.646941	0	1		0.928684	1	1	Inhibited
94	Phosphatid	4070	68	3	0.734349	0	1		0.961095	1	1	Inhibited
95	African tr	5143	29	1	0.808615	0	1		0.980391	1	1	Inhibited
96	Antigen pr	4612	55	2	0.816494	0	1	0	0.982026	1	1	Inhibited
97	Colorectal	5210	58	2	0.838989	0	1		0.98628	1	1	Inhibited
98	Gastric ac	4971	59	2	0.845915	0	1		0.987467	1	1	Inhibited
99	Alzheimer'	5010	129	5	0.848792	0	1		0.987944	1	1	Inhibited
100	Mineral ab	4978	35	1	0.86416	0	1		0.990325	1	1	Inhibited
101	Parkinson'	5012	88	3	0.872515	0	1		0.991505	1	1	Inhibited
102	Protein pr	4141	119	4	0.901995	0	1		0.995032	1	1	Inhibited
103	Salivary s	4970	71	2	0.910246	0	1		0.995846	1	1	Inhibited
104	RNA degrad	3018	43	1	0.914028	0	1		0.996194	1	1	Inhibited
105	Cocaine ad	5030	43	1	0.914028	0	1		0.996194	1	1	Inhibited
106	NOD-like r	4621	44	1	0.918809	0	1		0.996611	1	1	Inhibited
107	Systemic l	5322	75	2	0.925388	0	1		0.997145	1	1	Inhibited
108	Bile secre	4976	56	1	0.959157	0	1		0.999154	1	1	Inhibited
109	Amphetamin	5031	58	1	0.96358	0	1		0.999329	1	1	Inhibited
110	Pertussis	5133	58	1	0.96358	0	1		0.999329	1	1	Inhibited
111	Leishmania	5140	60	1	0.967525	0	1		0.999467	1	1	Inhibited
112	Neuroactiv	4080	200	6	0.968952	0	1		0.999513	1	1	Inhibited
113	B cell rec	4662	69	1	0.980619	0	1		0.999811	1	1	Inhibited
114	Pancreatic	4972	77	1	0.987757	0	1		0.999925	1	1	Inhibited
115	Huntington	5016	136	1	0.999592	0	1		1	1	1	Inhibited
116	Lysosome	4142	100	2	0.977407	0	NA		0.977407	1	1	Inhibited

### Sheet: DEG3
	Name	ID	pSize	NDE	pNDE	tA	pPERT	value pert	pG	pGFdr	pGFWER	Status
1	Antigen pr	4612	55	12	0.0281648	3.37458	0.005	3.5	0.00138965	0.0472481	0.188992	Activated
2	ECM-recept	4512	77	22	7.06e-05	5.31031	0.006	5.8	6.64e-06	0.000902797	0.000902797	Activated
3	Wnt signal	4310	112	17	0.187039	6.93349	0.01	7.5	0.0136194	0.134492	1	Activated
4	Small cell	5222	80	16	0.0272902	-8.81464	0.026	-9	0.00585437	0.105991	0.796194	Inhibited
5	Pathways i	5200	282	48	0.00778924	-18.4912	0.029	-19	0.00212232	0.0557685	0.288636	Inhibited
6	Chemokine	4062	156	27	0.0323332	10.0574	0.042	10	0.0103231	0.127631	1	Activated
7	Regulation	4810	168	17	0.812868	-8.24507	0.051		0.173416	0.54848	1	Inhibited
8	Maturity o	4950	21	1	0.932684	1.03587	0.066		0.233166	0.63421	1	Activated
9	TGF-beta s	4350	75	14	0.0618806	5.29743	0.067	5.6	0.0268894	0.192471	1	Activated
10	Staphyloco	5150	42	10	0.024602	4.07179	0.094		0.0163486	0.138963	1	Activated
11	ErbB signa	4012	80	10	0.501282	-6.83516	0.102		0.203161	0.595445	1	Inhibited
12	Melanoma	5218	58	11	0.0831227	-8.22146	0.107		0.0508954	0.288408	1	Inhibited
13	Neurotroph	4722	106	15	0.292116	-6.01353	0.115		0.14759	0.514672	1	Inhibited
14	NOD-like r	4621	44	7	0.275081	-2.05216	0.117		0.142779	0.514672	1	Inhibited
15	Aldosteron	4960	35	4	0.62234	-1.25863	0.131		0.285899	0.762398	1	Inhibited
16	Focal adhe	4510	183	38	0.000480537	-10.6436	0.134		0.000685808	0.034785	0.0932699	Inhibited
17	Measles	5162	115	18	0.146635	-3.04739	0.141		0.100872	0.430055	1	Inhibited
18	NF-kappa B	4064	78	16	0.0218707	3.93254	0.17		0.0245187	0.192471	1	Activated
19	Protein pr	4141	119	9	0.958404	-1.22497	0.184		0.482361	0.945175	1	Inhibited
20	Cytokine-c	4060	208	37	0.00914697	3.27567	0.186		0.0125496	0.134492	1	Activated
21	Amyotrophi	5014	48	3	0.939826	-1.22497	0.193		0.491036	0.945175	1	Inhibited
22	Systemic l	5322	75	13	0.111516	0.770874	0.221		0.11591	0.463641	1	Activated
23	Toll-like	4620	87	17	0.0287903	3.4228	0.233		0.0402786	0.256239	1	Activated
24	Autoimmune	5320	41	7	0.21806	0.353443	0.233		0.202201	0.595445	1	Activated
25	Axon guida	4360	102	19	0.034116	-3.29558	0.239		0.0473673	0.280085	1	Inhibited
26	Calcium si	4020	152	17	0.666145	-3.04243	0.239		0.451761	0.945175	1	Inhibited
27	Type I dia	4940	36	10	0.00826101	0.353443	0.25		0.0148337	0.134492	1	Activated
28	Graft-vers	5332	28	8	0.0147007	0.353443	0.269		0.0258343	0.192471	1	Activated
29	T cell rec	4660	98	8	0.916784	1.55417	0.289		0.616861	0.957998	1	Activated
30	Adipocytok	4920	59	5	0.854354	-0.959155	0.291		0.594653	0.957998	1	Inhibited
31	Allograft	5330	30	7	0.0612779	0.353443	0.295		0.0906221	0.41082	1	Activated
32	Apoptosis	4210	80	6	0.931508	-2.17957	0.31		0.647455	0.977461	1	Inhibited
33	Intestinal	4672	37	8	0.0694703	0.353443	0.314		0.105256	0.433781	1	Activated
34	Retrograde	4723	81	8	0.775266	-0.188648	0.316		0.58957	0.957998	1	Inhibited
35	Sulfur rel	4122	6	2	0.156534	-0.544057	0.328		0.203792	0.595445	1	Inhibited
36	Glioma	5214	60	12	0.051509	-3.99874	0.335		0.0873064	0.409437	1	Inhibited
37	Phototrans	4744	23	1	0.947958	0.341024	0.34		0.687238	1	1	Activated
38	Herpes sim	5168	149	29	0.00572716	2.42394	0.35		0.0144572	0.134492	1	Activated
39	Dopaminerg	4728	108	12	0.662089	-1.06861	0.356		0.576338	0.957998	1	Inhibited
40	Acute myel	5221	55	7	0.499452	1.02833	0.359		0.487467	0.945175	1	Activated
41	Amphetamin	5031	58	3	0.976949	-0.702658	0.37		0.729294	1	1	Inhibited
42	Thyroid ca	5216	27	1	0.968902	-0.0662018	0.376		0.732169	1	1	Inhibited
43	Huntington	5016	136	8	0.994825	-0.182823	0.379		0.744805	1	1	Inhibited
44	Pertussis	5133	58	8	0.398724	1.46088	0.384		0.440436	0.945175	1	Activated
45	Pancreatic	4972	77	8	0.724397	-0.182823	0.406		0.654036	0.977461	1	Inhibited
46	Cytosolic	4623	43	11	0.011029	0.292617	0.417		0.0293508	0.199586	1	Activated
47	Complement	4610	62	16	0.00218878	4.26983	0.427		0.00745388	0.112636	1	Activated
48	Endometria	5213	48	6	0.52725	1.53911	0.427		0.560825	0.957998	1	Activated
49	Fc epsilon	4664	65	6	0.811103	1.60036	0.454		0.73612	1	1	Activated
50	Viral carc	5203	168	28	0.0455207	-0.0798917	0.456		0.101189	0.430055	1	Inhibited
51	Cell cycle	4110	111	26	0.000563564	-2.85236	0.473		0.00246037	0.0557685	0.334611	Inhibited
52	RNA transp	3013	105	13	0.502592	-0.108795	0.473		0.579252	0.957998	1	Inhibited
53	mTOR signa	4150	52	7	0.438502	-0.365292	0.484		0.541212	0.957998	1	Inhibited
54	Insulin si	4910	121	10	0.92957	-2.59441	0.487		0.811477	1	1	Inhibited
55	VEGF signa	4370	61	6	0.759605	-1.34184	0.491		0.740811	1	1	Inhibited
56	Prostate c	5215	82	15	0.0633467	-2.64267	0.494		0.139704	0.514672	1	Inhibited
57	Fanconi an	3460	25	7	0.0245362	0.238523	0.503		0.0665807	0.362199	1	Activated
58	SNARE inte	4130	27	4	0.412487	-0.266794	0.527		0.549126	0.957998	1	Inhibited
59	Gap juncti	4540	74	18	0.00244655	-2.18016	0.53		0.00991688	0.127631	1	Inhibited
60	Jak-STAT s	4630	123	21	0.0612923	0.58318	0.534		0.144649	0.514672	1	Activated
61	Alcoholism	5034	108	13	0.545567	-2.14997	0.534		0.65063	0.977461	1	Inhibited
62	African tr	5143	29	5	0.266357	-0.182823	0.556		0.430941	0.945175	1	Inhibited
63	Melanogene	4916	78	12	0.224764	-3.19219	0.557		0.385332	0.91939	1	Inhibited
64	Toxoplasmo	5145	110	17	0.167745	1.12668	0.563		0.3173	0.814204	1	Activated
65	Gastric ac	4971	59	8	0.417922	-0.532565	0.568		0.578754	0.957998	1	Inhibited
66	HTLV-I inf	5166	224	34	0.0903746	-1.81749	0.592		0.210157	0.595445	1	Inhibited
67	Type II di	4930	42	3	0.896126	-0.365292	0.593		0.867374	1	1	Inhibited
68	Renal cell	5211	63	10	0.22205	-0.778405	0.601		0.402226	0.943151	1	Inhibited
69	Pancreatic	5212	69	13	0.0660793	-1.46269	0.609		0.169534	0.54848	1	Inhibited
70	Long-term	4720	65	10	0.25219	-2.05924	0.61		0.441797	0.945175	1	Inhibited
71	Hedgehog s	4340	36	3	0.825772	-0.33872	0.621		0.855286	1	1	Inhibited
72	Vascular s	4270	92	18	0.0246588	-1.96365	0.622		0.0794103	0.399993	1	Inhibited
73	B cell rec	4662	69	8	0.601498	-0.87802	0.622		0.741958	1	1	Inhibited
74	Bacterial	5100	59	8	0.417922	1.32765	0.625		0.611855	0.957998	1	Activated
75	Alzheimer'	5010	129	13	0.793144	-0.575081	0.625		0.843585	1	1	Inhibited
76	Rheumatoid	5323	74	21	0.000114075	-0.331547	0.639		0.000767317	0.034785	0.104355	Inhibited
77	Serotonerg	4726	94	8	0.893085	0.360371	0.661		0.901477	1	1	Activated
78	Osteoclast	4380	120	19	0.128099	1.31069	0.668		0.295937	0.77399	1	Activated
79	Olfactory	4740	37	4	0.666848	-0.482214	0.674		0.808893	1	1	Inhibited
80	Vibrio cho	5110	47	7	0.335368	-0.12072	0.675		0.562667	0.957998	1	Inhibited
81	GABAergic	4727	71	5	0.940512	0.0611639	0.679		0.925001	1	1	Activated
82	Leishmania	5140	60	10	0.179787	0.5196	0.688		0.382207	0.91939	1	Activated
83	Leukocyte	4670	93	8	0.886345	-0.971423	0.695		0.914462	1	1	Inhibited
84	Salivary s	4970	71	13	0.0795798	-0.507062	0.7		0.216566	0.601081	1	Inhibited
85	Natural ki	4650	103	9	0.886901	-1.96643	0.706		0.919293	1	1	Inhibited
86	Basal cell	5217	35	3	0.810712	-0.582716	0.711		0.893978	1	1	Inhibited
87	Prion dise	5020	32	5	0.340428	-0.264807	0.714		0.586863	0.957998	1	Inhibited
88	Long-term	4730	58	9	0.259596	-0.859694	0.718		0.499509	0.945175	1	Inhibited
89	Salmonella	5132	63	6	0.786533	-0.400585	0.731		0.893172	1	1	Inhibited
90	Amoebiasis	5146	97	17	0.0705537	0.396737	0.744		0.207191	0.595445	1	Activated
91	Influenza	5164	140	24	0.0460406	-0.608013	0.757		0.15184	0.516257	1	Inhibited
92	MAPK signa	4010	219	26	0.563417	0.705662	0.759		0.790903	1	1	Activated
93	Progestero	4914	70	12	0.130561	-0.468888	0.767		0.330581	0.832574	1	Inhibited
94	GnRH signa	4912	84	10	0.566221	0.8594	0.773		0.799328	1	1	Activated
95	Pathogenic	5130	42	6	0.394727	-0.499499	0.784		0.67244	0.994042	1	Inhibited
96	Circadian	4710	17	3	0.336649	0.280361	0.787		0.616851	0.957998	1	Activated
97	Chronic my	5220	70	15	0.0178219	0.612575	0.789		0.0740242	0.387204	1	Activated
98	Bladder ca	5219	42	7	0.236598	0.24109	0.79		0.500387	0.945175	1	Activated
99	Epithelial	5120	57	10	0.141686	0.380165	0.792		0.357667	0.884414	1	Activated
100	Glutamater	4724	95	9	0.823465	-0.228657	0.797		0.932693	1	1	Inhibited
101	p53 signal	4115	53	13	0.00867888	-0.381915	0.8		0.0414504	0.256239	1	Inhibited
102	Viral myoc	5416	58	12	0.040984	0.153636	0.814		0.146801	0.514672	1	Activated
103	Endocrine	4961	45	4	0.807775	-0.204629	0.814		0.933209	1	1	Inhibited
104	Tuberculos	5152	149	21	0.252564	0.749598	0.816		0.5316	0.957998	1	Activated
105	Morphine a	5032	74	6	0.895245	-0.104168	0.832		0.96426	1	1	Inhibited
106	Hepatitis	5160	105	13	0.502592	0.3248	0.841		0.786666	1	1	Activated
107	Oocyte mei	4114	85	21	0.000894679	0.701685	0.852		0.00623474	0.105991	0.847925	Activated
108	Legionello	5134	46	11	0.0182978	0.154061	0.9		0.084091	0.408442	1	Activated
109	Notch sign	4330	33	4	0.574251	0.22889	0.903		0.859091	1	1	Activated
110	Chagas dis	5142	90	12	0.399992	0.279885	0.913		0.733062	1	1	Activated
111	Fc gamma R	4666	78	7	0.845023	-0.092142	0.954		0.979864	1	1	Inhibited
112	Epstein-Ba	5169	174	29	0.0424116	0.107453	0.958		0.170779	0.54848	1	Activated
113	Cholinergi	4725	89	8	0.855784	0.114705	0.96		0.983036	1	1	Activated
114	Shigellosi	5131	53	5	0.781582	-0.0535913	0.961		0.966077	1	1	Inhibited
115	Colorectal	5210	58	6	0.714675	0.0569749	0.963		0.945376	1	1	Activated
116	Non-small	5223	52	9	0.167534	0.145659	0.972		0.458397	0.945175	1	Activated
117	Tight junc	4530	99	9	0.857992	-0.0108893	0.991		0.988185	1	1	Inhibited
118	RNA degrad	3018	43	8	0.13874	0	1		0.412773	0.945175	1	Inhibited
119	Dilated ca	5414	79	13	0.149979	0	1		0.434528	0.945175	1	Inhibited
120	Asthma	5310	25	5	0.17504	0	1		0.480089	0.945175	1	Inhibited
121	Malaria	5144	46	8	0.182819	0	1		0.493476	0.945175	1	Inhibited
122	Transcript	5202	148	21	0.242573	0	1		0.586166	0.957998	1	Inhibited
123	Dorso-vent	4320	15	3	0.267231	0	1		0.619881	0.957998	1	Inhibited
124	Phosphatid	4070	68	9	0.435567	0	1		0.797569	1	1	Inhibited
125	PPAR signa	3320	54	7	0.479332	0	1		0.831814	1	1	Inhibited
126	Arrhythmog	5412	63	8	0.493925	0	1		0.842326	1	1	Inhibited
127	RIG-I-like	4622	55	5	0.808496	0	1		0.980366	1	1	Inhibited
128	Bile secre	4976	56	5	0.820929	0	1		0.982914	1	1	Inhibited
129	Vasopressi	4962	38	3	0.85283	0	1		0.988596	1	1	Inhibited
130	Carbohydra	4973	30	2	0.891723	0	1		0.993914	1	1	Inhibited
131	Taste tran	4742	20	1	0.923442	0	1		0.996992	1	1	Inhibited
132	Mineral ab	4978	35	2	0.935485	0	1		0.997873	1	1	Inhibited
133	Cocaine ad	5030	43	2	0.972627	0	1		0.999622	1	1	Inhibited
134	Parkinson'	5012	88	5	0.985586	0	1		0.999896	1	1	Inhibited
135	Neuroactiv	4080	200	10	0.999815	0	1		1	1	1	Inhibited
136	Lysosome	4142	100	9	0.865724	0	NA		0.865724	1	1	Inhibited

### Sheet: 8 fine tunning genes
Gene start (bp)	Gene end (bp)	Chromosome/scaffold name	Gene name	ENTREZ ID
9848276	9910336	1	CTNNBIP1	56998
211326615	211374946	1	TRAF5	7188
145891208	145910189	1	ITGA10	8515
32812763	32820466	6	HLA-DOB	3112
69641087	69654474	11	CCND1	595
50055968	50090481	17	ITGA3	3675
38290691	38318084	22	CSNK1E	1454
45920362	45977129	22	WNT7B	7477

### Sheet: Fine tunning
	Name	ID	pSize	NDE	pNDE	tA	pPERT	value pert	pG	pGFdr	pGFWER	Status
1	Antigen pr	4612	67	13	0.00303216	3.39772	0.002	3.2	7.89e-05	0.0017696	0.0107325	Activated
2	ECM-recept	4512	82	23	1.21e-07	5.33243	0.007	5.5	1.85e-08	2.52e-06	2.52e-06	Activated
3	Wnt signal	4310	135	20	0.00773141	5.81931	0.035	6	0.00249354	0.0161486	0.339121	Activated
4	Chemokine	4062	166	27	0.000525351	9.95498	0.052	10	0.000314377	0.00371632	0.0427553	Activated
5	Regulation	4810	196	18	0.360175	-7.18896	0.068		0.115342	0.267885	1	Inhibited
6	Maturity o	4950	22	1	0.851253	1.03587	0.074		0.237151	0.454261	1	Activated
7	TGF-beta s	4350	80	14	0.00568108	5.2709	0.082	5.5	0.00403968	0.0228915	0.549396	Activated
8	Small cell	5222	83	18	0.000124011	-6.82833	0.093	-7	0.000142667	0.00242533	0.0194027	Inhibited
9	Neurotroph	4722	114	15	0.0492663	-6.38574	0.093		0.0292576	0.0970497	1	Inhibited
10	ErbB signa	4012	83	10	0.147773	-6.9636	0.094		0.0732945	0.196357	1	Inhibited
11	Pathways i	5200	311	51	1.73e-06	-15.6835	0.099	-17	2.84e-06	8.32e-05	0.000385988	Inhibited
12	Staphyloco	5150	47	11	0.00129919	4.11231	0.108		0.00138511	0.0104653	0.188376	Activated
13	Focal adhe	4510	194	40	5.3e-08	-10.4655	0.134		1.4e-07	9.54e-06	1.91e-05	Inhibited
14	Aldosteron	4960	37	4	0.368369	-1.25863	0.139		0.203377	0.41908	1	Inhibited
15	NF-kappa B	4064	82	17	0.000335201	4.27719	0.151		0.000551265	0.00576708	0.074972	Activated
16	Protein pr	4141	148	9	0.874156	-1.22497	0.174		0.438543	0.677749	1	Inhibited
17	Measles	5162	128	19	0.00908691	-3.22792	0.185		0.0124203	0.0482619	1	Inhibited
18	NOD-like r	4621	50	7	0.11679	-2.05216	0.191		0.107137	0.260189	1	Inhibited
19	Amyotrophi	5014	49	3	0.783975	-1.22497	0.193		0.437042	0.677749	1	Inhibited
20	Melanoma	5218	68	12	0.00940648	-7.55233	0.203		0.0138648	0.0523782	1	Inhibited
21	Cytokine-c	4060	234	37	9.86e-05	3.27014	0.207		0.000240832	0.00327531	0.0327531	Activated
22	Systemic l	5322	104	14	0.0478467	0.770874	0.208		0.0558311	0.160166	1	Activated
23	Autoimmune	5320	47	8	0.037674	0.353443	0.237		0.0510588	0.150957	1	Activated
24	Calcium si	4020	168	17	0.228692	-2.96492	0.247		0.218816	0.434661	1	Inhibited
25	Graft-vers	5332	35	9	0.00175002	0.353443	0.249		0.00380781	0.0225157	0.517862	Activated
26	Axon guida	4360	113	19	0.00226573	-3.24442	0.26		0.00497012	0.0251511	0.675936	Inhibited
27	Toll-like	4620	96	17	0.00214565	3.32599	0.276		0.00499322	0.0251511	0.679078	Activated
28	Adipocytok	4920	65	5	0.635093	-0.959155	0.278		0.482725	0.691058	1	Inhibited
29	Type I dia	4940	39	11	0.000230915	0.353443	0.282		0.00069281	0.00673015	0.0942221	Activated
30	Allograft	5330	33	8	0.00463221	0.353443	0.283		0.0100115	0.040046	1	Activated
31	Huntington	5016	157	8	0.954326	-0.182823	0.291		0.633504	0.812798	1	Inhibited
32	Retrograde	4723	88	8	0.447145	-0.188648	0.304		0.407198	0.651517	1	Inhibited
33	Herpes sim	5168	170	31	2.29e-05	2.81373	0.309		9.11e-05	0.0017696	0.0123872	Activated
34	Apoptosis	4210	83	6	0.69538	-2.1941	0.309		0.545284	0.737673	1	Inhibited
35	Cell cycle	4110	115	27	5.36e-07	-4.21315	0.329		2.92e-06	8.32e-05	0.000397179	Inhibited
36	Amphetamin	5031	61	3	0.891133	-0.702658	0.343		0.667952	0.833408	1	Inhibited
37	Dopaminerg	4728	117	12	0.262492	-1.03503	0.344		0.30743	0.550138	1	Inhibited
38	T cell rec	4660	103	8	0.628806	1.39316	0.355		0.557969	0.737673	1	Activated
39	Sulfur rel	4122	8	2	0.137659	-0.544057	0.359		0.198045	0.41437	1	Inhibited
40	Pancreatic	4972	88	8	0.447145	-0.182823	0.361		0.455808	0.684334	1	Inhibited
41	Phototrans	4744	26	1	0.894846	0.341024	0.376		0.70296	0.869115	1	Activated
42	Glioma	5214	62	13	0.00146032	-3.70484	0.389		0.00481337	0.0251511	0.654619	Inhibited
43	Complement	4610	66	16	7.19e-05	4.2312	0.398		0.000327911	0.00371632	0.0445958	Activated
44	Intestinal	4672	41	9	0.00554057	0.353443	0.398		0.015694	0.0561678	1	Activated
45	Viral carc	5203	186	30	0.000306923	-0.0798917	0.413		0.0012642	0.0101136	0.171931	Inhibited
46	Acute myel	5221	57	8	0.0966214	0.971974	0.417		0.169691	0.360593	1	Activated
47	Pertussis	5133	65	8	0.167897	1.45375	0.423		0.258855	0.488948	1	Activated
48	Fc epsilon	4664	72	6	0.556525	1.52573	0.441		0.590193	0.771791	1	Activated
49	Insulin si	4910	131	10	0.654178	-2.97341	0.441		0.647114	0.820273	1	Inhibited
50	VEGF signa	4370	68	6	0.499364	-1.37475	0.447		0.557954	0.737673	1	Inhibited
51	RNA transp	3013	132	13	0.299237	-0.108795	0.453		0.406444	0.651517	1	Inhibited
52	Endometria	5213	51	7	0.126275	1.51971	0.454		0.221229	0.434661	1	Activated
53	Alcoholism	5034	138	13	0.35702	-2.2217	0.458		0.459617	0.684334	1	Inhibited
54	Prostate c	5215	87	16	0.00191394	-2.68517	0.501		0.00762286	0.0357486	1	Inhibited
55	Cytosolic	4623	54	11	0.00418767	0.292617	0.501		0.015036	0.0552676	1	Activated
56	mTOR signa	4150	59	7	0.214583	-0.365292	0.513		0.352979	0.592655	1	Inhibited
57	SNARE inte	4130	32	4	0.271889	-0.266794	0.519		0.417434	0.660129	1	Inhibited
58	Jak-STAT s	4630	139	22	0.00236826	0.59429	0.521		0.00949781	0.0391425	1	Activated
59	Gap juncti	4540	85	18	0.00017091	-2.24625	0.539		0.00094814	0.00859647	0.128947	Inhibited
60	Fanconi an	3460	38	7	0.0344055	0.238523	0.539		0.0924924	0.228708	1	Activated
61	Gastric ac	4971	66	8	0.178166	-0.585661	0.541		0.321875	0.557039	1	Inhibited
62	Toxoplasmo	5145	121	18	0.0106865	1.20481	0.555		0.0363427	0.114944	1	Activated
63	Vascular s	4270	103	18	0.00188032	-2.14427	0.561		0.00828522	0.0374144	1	Inhibited
64	African tr	5143	30	5	0.0979916	-0.182823	0.572		0.217562	0.434661	1	Inhibited
65	Hedgehog s	4340	45	5	0.316117	-0.65643	0.575		0.491685	0.696554	1	Inhibited
66	HTLV-I inf	5166	241	37	0.000182644	-1.88657	0.584		0.0010822	0.00919867	0.147179	Inhibited
67	Type II di	4930	45	3	0.732644	-0.365292	0.602		0.802094	0.937787	1	Inhibited
68	Alzheimer'	5010	148	13	0.456215	-0.582134	0.603		0.630146	0.812798	1	Inhibited
69	Renal cell	5211	70	10	0.0619772	-0.763674	0.609		0.161429	0.348481	1	Inhibited
70	Thyroid ca	5216	29	2	0.705924	-0.0662018	0.62		0.799315	0.937787	1	Inhibited
71	Long-term	4720	67	10	0.0483034	-1.94894	0.622		0.135353	0.306801	1	Inhibited
72	B cell rec	4662	72	8	0.244965	-0.754475	0.651		0.452244	0.684334	1	Inhibited
73	Bacterial	5100	66	8	0.178166	1.38913	0.658		0.368533	0.603861	1	Activated
74	Salivary s	4970	79	13	0.0125677	-0.483389	0.659		0.0479838	0.145018	1	Inhibited
75	Long-term	4730	65	9	0.086741	-0.96832	0.671		0.223722	0.434661	1	Inhibited
76	Osteoclast	4380	126	19	0.00769522	1.19704	0.672		0.0323957	0.1049	1	Activated
77	Prion dise	5020	34	5	0.146693	-0.264807	0.679		0.329348	0.559891	1	Inhibited
78	Serotonerg	4726	106	8	0.661068	0.349732	0.684		0.811057	0.937787	1	Activated
79	Bladder ca	5219	42	8	0.0203349	0.636686	0.687		0.073634	0.196357	1	Activated
80	Leukocyte	4670	106	8	0.661068	-0.899825	0.689		0.813668	0.937787	1	Inhibited
81	Pancreatic	5212	70	14	0.00157801	-1.10549	0.691		0.00852828	0.0374144	1	Inhibited
82	Melanogene	4916	90	13	0.033931	-2.17961	0.706		0.113346	0.267885	1	Inhibited
83	Leishmania	5140	65	11	0.0170464	0.565883	0.707		0.0653032	0.18125	1	Activated
84	Rheumatoid	5323	79	22	2.6e-07	-0.298242	0.712		3.06e-06	8.32e-05	0.000415787	Inhibited
85	Natural ki	4650	120	9	0.671989	-1.96596	0.712		0.83117	0.949908	1	Inhibited
86	Glutamater	4724	109	9	0.555581	-0.256621	0.719		0.766024	0.929513	1	Inhibited
87	Chronic my	5220	72	16	0.000215617	0.874965	0.724		0.00152438	0.0109113	0.207315	Activated
88	Progestero	4914	75	12	0.0198465	-0.457803	0.729		0.0757521	0.197503	1	Inhibited
89	Vibrio cho	5110	50	7	0.11679	-0.12072	0.729		0.294879	0.534713	1	Inhibited
90	GABAergic	4727	78	5	0.785396	0.0611639	0.733		0.893581	0.972216	1	Activated
91	Amoebiasis	5146	105	17	0.00558469	0.402593	0.734		0.0266321	0.0905492	1	Activated
92	Endocrine	4961	47	4	0.554125	-0.303543	0.739		0.775108	0.929513	1	Inhibited
93	Salmonella	5132	72	6	0.556525	-0.406676	0.744		0.77915	0.929513	1	Inhibited
94	Morphine a	5032	81	6	0.672438	-0.123485	0.751		0.850015	0.955389	1	Inhibited
95	MAPK signa	4010	247	26	0.12265	0.669508	0.752		0.312064	0.551178	1	Activated
96	GnRH signa	4912	91	10	0.220506	0.731181	0.779		0.474367	0.686318	1	Activated
97	Influenza	5164	160	25	0.00149569	-0.591839	0.782		0.00906587	0.0385299	1	Inhibited
98	p53 signal	4115	62	14	0.00044241	-0.36431	0.795		0.0031488	0.0194653	0.428237	Inhibited
99	Olfactory	4740	66	4	0.807926	-0.356124	0.812		0.932581	0.982527	1	Inhibited
100	Epithelial	5120	62	10	0.0303032	0.297038	0.816		0.116215	0.267885	1	Activated
101	Pathogenic	5130	53	6	0.274141	-0.455821	0.816		0.558679	0.737673	1	Inhibited
102	Viral myoc	5416	66	14	0.000862536	0.152999	0.822		0.00585045	0.0284165	0.795662	Activated
103	Hepatitis	5160	121	13	0.202116	0.3968	0.832		0.467963	0.684334	1	Activated
104	Tuberculos	5152	165	22	0.017714	0.741678	0.833		0.076968	0.197503	1	Activated
105	Epstein-Ba	5169	186	30	0.000306923	0.342362	0.88		0.00248937	0.0161486	0.338555	Activated
106	Colorectal	5210	61	7	0.239551	0.132739	0.893		0.543816	0.737673	1	Activated
107	Oocyte mei	4114	94	21	2.17e-05	0.469916	0.904		0.000232288	0.00327531	0.0315911	Activated
108	Legionello	5134	52	11	0.00307673	0.175744	0.908		0.0192216	0.0670291	1	Activated
109	Notch sign	4330	40	4	0.426236	0.232076	0.912		0.756027	0.926303	1	Activated
110	Fc gamma R	4666	87	7	0.589617	-0.171171	0.927		0.876752	0.969417	1	Inhibited
111	Chagas dis	5142	97	12	0.10465	0.239312	0.928		0.323574	0.557039	1	Activated
112	Non-small	5223	53	10	0.0107487	0.238887	0.94		0.0565291	0.160166	1	Activated
113	Circadian	4710	20	4	0.0782602	0.0753778	0.945		0.266558	0.496512	1	Activated
114	Shigellosi	5131	57	5	0.516134	-0.0860592	0.96		0.843426	0.955389	1	Inhibited
115	Tight junc	4530	119	9	0.662186	-0.0108893	0.96		0.92369	0.98142	1	Inhibited
116	Cholinergi	4725	99	8	0.583318	0.0350154	0.984		0.892634	0.972216	1	Activated
117	Basal cell	5217	46	4	0.536738	-0.0271098	0.987		0.866333	0.965749	1	Inhibited
118	Dilated ca	5414	83	14	0.00790692	0	1		0.0461765	0.142727	1	Inhibited
119	Asthma	5310	26	6	0.017437	0	1		0.0880422	0.221736	1	Inhibited
120	Transcript	5202	165	21	0.0318822	0	1		0.141739	0.316008	1	Inhibited
121	Malaria	5144	47	8	0.037674	0	1		0.161199	0.348481	1	Inhibited
122	RNA degrad	3018	54	8	0.0753442	0	1		0.270161	0.496512	1	Inhibited
123	Arrhythmog	5412	69	9	0.115344	0	1		0.364469	0.603861	1	Inhibited
124	Phosphatid	4070	75	9	0.166689	0	1		0.465333	0.684334	1	Inhibited
125	Dorso-vent	4320	19	3	0.205102	0	1		0.530034	0.737673	1	Inhibited
126	PPAR signa	3320	65	7	0.291952	0	1		0.651393	0.820273	1	Inhibited
127	Bile secre	4976	64	5	0.621232	0	1		0.91697	0.98142	1	Inhibited
128	RIG-I-like	4622	65	5	0.635093	0	1		0.923415	0.98142	1	Inhibited
129	Vasopressi	4962	41	3	0.672158	0	1		0.939181	0.982527	1	Inhibited
130	Carbohydra	4973	36	2	0.811695	0	1		0.98104	0.999997	1	Inhibited
131	Mineral ab	4978	42	2	0.873826	0	1		0.991682	0.999997	1	Inhibited
132	Cocaine ad	5030	43	2	0.882131	0	1		0.992763	0.999997	1	Inhibited
133	Parkinson'	5012	103	5	0.936293	0	1		0.997926	0.999997	1	Inhibited
134	Taste tran	4742	33	1	0.942706	0	1		0.998326	0.999997	1	Inhibited
135	Neuroactiv	4080	247	10	0.997398	0	1		0.999997	0.999997	1	Inhibited
136	Lysosome	4142	108	9	0.544176	0	NA		0.544176	0.737673	1	Inhibited
