## Supplementary material for "Omics integration analyses reveal the early evolution of malignancy in breast cancer": SI File 9 SPIA DEG1,2,4.xlsx

### Sheet: deg1
Name	ID	pSize	NDE	pNDE	tA	PERT value	pPERT	pG	pGFdr	pGFWER	Status
Focal adhe	4510	194	96	3.26e-06	-37.2881	-37	0.001	6.7e-08	9.18e-06	9.18e-06	Inhibited
Cell cycle	4110	115	62	5.76e-06	-13.9462	-14	0.058	5.32e-06	0.00036425	0.000728499	Inhibited
Adipocytok	4920	65	23	0.4291	-18.1696	-17	5e-06	3.01e-05	0.0013768	0.00413039	Inhibited
Melanoma	5218	68	35	0.00178631	-34.0894	-34	0.003	7.04e-05	0.00241116	0.00964465	Inhibited
Pathways i	5200	311	132	0.000660361	-37.3014	-37	0.02	0.000161587	0.00433195	0.0221374	Inhibited
Renal cell	5211	70	41	1.6e-05	0.0969239		0.981	0.00018972	0.00433195	0.0259917	Activated
Prostate c	5215	87	44	0.00079715	-14.0675		0.094	0.000786706	0.015397	0.107779	Inhibited
Protein pr	4141	148	69	0.000680514	4.12429		0.189	0.00128086	0.0197516	0.175477	Activated
Bladder ca	5219	42	26	0.000162425	0.551218		0.889	0.00142128	0.0197516	0.194715	Activated
Axon guida	4360	113	57	0.000159467	0.500221		0.92	0.00144172	0.0197516	0.197516	Activated
Colorectal	5210	61	33	0.000786946	-2.36387		0.398	0.00284034	0.0353752	0.389127	Inhibited
Pathogenic	5130	53	30	0.000490609	1.95385		0.749	0.00327371	0.0373749	0.448499	Activated
Endometria	5213	51	29	0.000547093	-0.539268		0.906	0.00426749	0.0431178	0.584647	Inhibited
Gap juncti	4540	85	35	0.0886054	-20.2026	-21	0.006	0.0045399	0.0431178	0.621967	Inhibited
Pancreatic	5212	70	37	0.000701659	-1.52027		0.792	0.00472093	0.0431178	0.646768	Inhibited
Acute myel	5221	57	29	0.00529409	-5.7597		0.123	0.00542866	0.0464829	0.743726	Inhibited
Epithelial	5120	62	32	0.00260568	2.70485		0.466	0.00936625	0.0754809	1	Activated
ECM-recept	4512	82	37	0.0199433	5.11469		0.084	0.012383	0.0942483	1	Activated
Calcium si	4020	168	36	0.999831	-14.6885	-14	0.002	0.0144271	0.0988401	1	Inhibited
Neuroactiv	4080	247	42	1	-4.26791	-4	0.002	0.0144292	0.0988401	1	Inhibited
Aldosteron	4960	37	17	0.081264	-5.42701	-6	0.031	0.0175935	0.114777	1	Inhibited
PPAR signa	3320	65	28	0.0711702	-1.84602		0.075	0.03327	0.199913	1	Inhibited
RNA transp	3013	132	58	0.00857615	-0.385445		0.659	0.0349037	0.199913	1	Inhibited
Fc gamma R	4666	87	41	0.00613486	0.38274		0.958	0.0360664	0.199913	1	Activated
Regulation	4810	196	79	0.0292054	-11.8185		0.204	0.0364805	0.199913	1	Inhibited
Salmonella	5132	72	34	0.0114677	-0.89727		0.815	0.053019	0.265629	1	Inhibited
Circadian	4710	20	10	0.0969903	3.87084		0.099	0.054211	0.265629	1	Activated
Thyroid ca	5216	29	16	0.0138165	-1.03265		0.702	0.0546619	0.265629	1	Inhibited
Non-small	5223	53	26	0.014361	2.79824		0.699	0.0562281	0.265629	1	Activated
Small cell	5222	83	35	0.0646073	-7.80975		0.203	0.0699566	0.319469	1	Inhibited
Leukocyte	4670	106	46	0.0226924	-3.74111		0.629	0.0749268	0.331128	1	Inhibited
Tight junc	4530	119	50	0.0342139	2.08738		0.505	0.0873979	0.358205	1	Activated
Transcript	5202	165	62	0.160766	-0.800292		0.108	0.0877415	0.358205	1	Inhibited
Vibrio cho	5110	50	24	0.0246833	0.47822		0.715	0.0888975	0.358205	1	Activated
Chemokine	4062	166	62	0.175245	14.5292		0.115	0.0988393	0.382042	1	Activated
RNA degrad	3018	54	22	0.168008	1.13501		0.123	0.100831	0.382042	1	Activated
Insulin si	4910	131	54	0.041548	-7.95668		0.512	0.103179	0.382042	1	Inhibited
Progestero	4914	75	33	0.0394666	1.69451		0.609	0.113644	0.409716	1	Activated
mTOR signa	4150	59	26	0.0615108	-1.49369		0.415	0.11916	0.418589	1	Inhibited
Bacterial	5100	66	30	0.0303777	-1.46419		0.869	0.122341	0.419019	1	Inhibited
T cell rec	4660	103	33	0.67113	12.0353	12	0.042	0.128785	0.430331	1	Activated
Viral carc	5203	186	75	0.0325845	0.0942527		0.929	0.136146	0.444094	1	Activated
Glioma	5214	62	27	0.0663715	-4.88105		0.496	0.145299	0.46293	1	Inhibited
Regulation	4140	30	2	0.999928	-2.7346	-3	0.038	0.162257	0.498347	1	Inhibited
Melanogene	4916	90	29	0.651461	-22.2529		0.059	0.16369	0.498347	1	Inhibited
Systemic l	5322	104	29	0.913831	-3.24865		0.047	0.178145	0.530561	1	Inhibited
Chronic my	5220	72	31	0.0602605	-1.1698		0.801	0.19457	0.56715	1	Inhibited
Alzheimer'	5010	148	59	0.0653766	-0.67784		0.831	0.21257	0.60671	1	Inhibited
p53 signal	4115	62	27	0.0663715	0.378323		0.881	0.22449	0.613246	1	Activated
Mineral ab	4978	42	18	0.135986	0.205756		0.438	0.227571	0.613246	1	Activated
Dorso-vent	4320	19	9	0.15306	-0.607473		0.394	0.229664	0.613246	1	Inhibited
HTLV-I inf	5166	241	91	0.0985959	-3.00199		0.632	0.235267	0.613246	1	Inhibited
Rheumatoid	5323	79	32	0.12097	-0.604368		0.521	0.237241	0.613246	1	Inhibited
TGF-beta s	4350	80	28	0.440403	6.94198		0.164	0.262033	0.648191	1	Activated
Fanconi an	3460	38	17	0.102479	0.364385		0.71	0.263435	0.648191	1	Activated
ErbB signa	4012	83	34	0.0983652	2.17701		0.769	0.270932	0.648191	1	Activated
Shigellosi	5131	57	24	0.113584	1.56314		0.669	0.271822	0.648191	1	Activated
Endocrine	4961	47	15	0.652517	-4.09294		0.118	0.274417	0.648191	1	Inhibited
Fc epsilon	4664	72	26	0.370766	7.38232		0.221	0.286933	0.66201	1	Activated
Oocyte mei	4114	94	38	0.100412	1.21257		0.828	0.289932	0.66201	1	Activated
Parkinson'	5012	103	33	0.67113	5.25397		0.133	0.304931	0.684845	1	Activated
VEGF signa	4370	68	26	0.248008	4.08936		0.412	0.335253	0.740801	1	Activated
Neurotroph	4722	114	42	0.264001	-5.47451		0.428	0.359365	0.781476	1	Inhibited
B cell rec	4662	72	28	0.205386	2.5997		0.564	0.365533	0.782469	1	Activated
GABAergic	4727	78	14	0.999369	1.40143		0.129	0.393018	0.823641	1	Activated
Salivary s	4970	79	24	0.767419	-2.66907		0.174	0.402385	0.823641	1	Inhibited
Tuberculos	5152	165	50	0.841122	10.0945		0.159	0.402803	0.823641	1	Activated
Malaria	5144	47	17	0.410094	-0.360262		0.339	0.413329	0.832737	1	Inhibited
Vasopressi	4962	41	16	0.282507	-1.32153		0.516	0.42649	0.846799	1	Inhibited
Arrhythmog	5412	69	23	0.567516	0.478548		0.27	0.44066	0.862434	1	Activated
Natural ki	4650	120	33	0.938964	16.4606		0.178	0.466133	0.888729	1	Activated
Legionello	5134	52	21	0.18776	0.293231		0.902	0.470097	0.888729	1	Activated
Carbohydra	4973	36	14	0.307377	-0.366191		0.568	0.479305	0.888729	1	Inhibited
Lysosome	4142	108	37	0.482818	0		NA	0.482818	0.888729	1	Inhibited
Cocaine ad	5030	43	11	0.90282	-2.3497		0.198	0.48653	0.888729	1	Inhibited
Notch sign	4330	40	16	0.24425	1.37973		0.777	0.505178	0.910649	1	Activated
Viral myoc	5416	66	24	0.363472	1.26597		0.547	0.519983	0.914824	1	Activated
Dilated ca	5414	83	24	0.849347	-0.993059		0.236	0.522605	0.914824	1	Inhibited
Long-term	4720	67	16	0.969156	-8.3691		0.21	0.527526	0.914824	1	Inhibited
Morphine a	5032	81	23	0.869961	-2.44308		0.249	0.547965	0.918866	1	Inhibited
MAPK signa	4010	247	82	0.584382	-4.18784		0.376	0.552695	0.918866	1	Inhibited
Staphyloco	5150	47	10	0.978221	-3.22076		0.226	0.554738	0.918866	1	Inhibited
SNARE inte	4130	32	13	0.25472	-0.160413		0.873	0.556685	0.918866	1	Inhibited
Chagas dis	5142	97	36	0.26647	0.440548		0.929	0.593167	0.965599	1	Activated
Maturity o	4950	22	3	0.99143	-1.01947		0.254	0.599094	0.965599	1	Inhibited
Prion dise	5020	34	11	0.626847	-1.56113		0.41	0.606191	0.965676	1	Inhibited
Hepatitis	5160	121	44	0.292878	-0.345955		0.926	0.625095	0.98159	1	Inhibited
Amoebiasis	5146	105	35	0.564291	-1.54162		0.501	0.639867	0.98159	1	Inhibited
Wnt signal	4310	135	45	0.563727	2.96338		0.503	0.640933	0.98159	1	Activated
Phosphatid	4070	75	28	0.286668	0		1	0.64484	0.98159	1	Inhibited
Basal cell	5217	46	14	0.728202	-3.87078		0.427	0.674169	1	1	Inhibited
Gastric ac	4971	66	20	0.758073	1.66912		0.428	0.689665	1	1	Activated
Retrograde	4723	88	20	0.990786	-0.446		0.335	0.697974	1	1	Inhibited
Type II di	4930	45	14	0.693479	-2.00648		0.481	0.69979	1	1	Inhibited
Cholinergi	4725	99	29	0.848242	-4.39389		0.402	0.707865	1	1	Inhibited
Cytosolic	4623	54	13	0.952599	0.807182		0.376	0.725928	1	1	Activated
Glutamater	4724	109	20	0.999881	1.71301		0.37	0.73783	1	1	Activated
Amphetamin	5031	61	13	0.987949	1.82864		0.375	0.738351	1	1	Activated
African tr	5143	30	9	0.726596	-0.301055		0.543	0.761477	1	1	Inhibited
NOD-like r	4621	50	15	0.754357	1.48629		0.553	0.781876	1	1	Activated
Pancreatic	4972	88	27	0.757467	-0.298984		0.559	0.787306	1	1	Inhibited
Vascular s	4270	103	27	0.958597	-3.93737		0.46	0.802014	1	1	Inhibited
Antigen pr	4612	67	18	0.906618	-0.787527		0.489	0.803958	1	1	Inhibited
Osteoclast	4380	126	39	0.768575	-2.82434		0.578	0.804689	1	1	Inhibited
Complement	4610	66	22	0.568028	1.91592		0.788	0.80741	1	1	Activated
Alcoholism	5034	138	44	0.700218	3.28653		0.665	0.821552	1	1	Activated
Epstein-Ba	5169	186	63	0.502344	-0.182995		0.95	0.830262	1	1	Inhibited
Huntington	5016	157	46	0.894673	0.697541		0.573	0.855182	1	1	Activated
Phototrans	4744	26	3	0.997737	0.641107		0.523	0.861227	1	1	Activated
Herpes sim	5168	170	46	0.973813	2.41298		0.543	0.86571	1	1	Activated
Toxoplasmo	5145	121	40	0.589165	-0.479287		0.906	0.868874	1	1	Inhibited
Measles	5162	128	42	0.6127	-0.489471		0.911	0.883634	1	1	Inhibited
Pertussis	5133	65	21	0.636243	0.378895		0.921	0.899168	1	1	Activated
Jak-STAT s	4630	139	39	0.934127	0.636715		0.67	0.919158	1	1	Activated
Amyotrophi	5014	49	14	0.816537	0.629883		0.788	0.927146	1	1	Activated
Apoptosis	4210	83	25	0.786585	1.23395		0.829	0.930901	1	1	Activated
Long-term	4730	65	17	0.923855	-1.5528		0.715	0.934471	1	1	Inhibited
Influenza	5164	160	51	0.710983	0.149303		0.967	0.945109	1	1	Activated
Dopaminerg	4728	117	30	0.97591	0.680335		0.739	0.956915	1	1	Activated
Toll-like	4620	96	29	0.794185	0.617912		0.914	0.958432	1	1	Activated
Olfactory	4740	66	6	0.999999	0.704326		0.765	0.969928	1	1	Activated
RIG-I-like	4622	65	14	0.98863	-0.603956		0.777	0.970769	1	1	Inhibited
Hedgehog s	4340	45	13	0.796613	0.0902364		0.971	0.972161	1	1	Activated
Cytokine-c	4060	234	63	0.989383	-0.972817		0.789	0.973954	1	1	Inhibited
NF-kappa B	4064	82	24	0.831199	-0.31305		0.941	0.974333	1	1	Inhibited
Sulfur rel	4122	8	2	0.810148	0		1	0.980715	1	1	Inhibited
Bile secre	4976	64	16	0.948349	-0.183082		0.876	0.984794	1	1	Inhibited
GnRH signa	4912	91	21	0.989748	-0.939098		0.865	0.989116	1	1	Inhibited
Leishmania	5140	65	16	0.956347	0.322233		0.899	0.989671	1	1	Activated
Serotonerg	4726	106	23	0.997545	0.125895		0.959	0.999046	1	1	Activated
Allograft	5330	33	6	0.984871	0		1	0.999885	1	1	Inhibited
Asthma	5310	26	4	0.989868	0		1	0.999948	1	1	Inhibited
Type I dia	4940	39	7	0.990883	0		1	0.999958	1	1	Inhibited
Graft-vers	5332	35	6	0.991133	0		1	0.999961	1	1	Inhibited
Taste tran	4742	33	4	0.998871	0.0103347		0.993	0.999967	1	1	Activated
Intestinal	4672	41	6	0.998363	0		1	0.999999	1	1	Inhibited
Autoimmune	5320	47	6	0.999728	0		1	1	1	1	Inhibited

### Sheet: deg2
	Name	ID	pSize	NDE	pNDE	tA	PERT value	pPERT	pG	pGFdr	pGFWER	Status
1	Focal adhe	4510	194	103	5.91e-05	-52.1651	-53	0.001	1.04e-06	0.00014295	0.00014295	Inhibited
2	Adipocytok	4920	65	31	0.10347	-20.9142	-23	5e-06	8.01e-06	0.000548392	0.00109678	Inhibited
3	Pathways i	5200	311	147	0.00224782	-64.4802	-64	0.001	3.15e-05	0.00143768	0.00431302	Inhibited
4	Calcium si	4020	168	43	0.999938	-20.809	-23	5e-06	6.6e-05	0.00226141	0.00904564	Inhibited
5	Protein pr	4141	148	82	4.72e-05	4.19889		0.257	0.000149337	0.00409185	0.0204592	Activated
6	Cell cycle	4110	115	66	5.99e-05	-7.5946		0.403	0.000280946	0.00641494	0.0384896	Inhibited
7	Melanoma	5218	68	32	0.116853	-44.9964	-45	0.001	0.00117491	0.0229947	0.160963	Inhibited
8	Colorectal	5210	61	34	0.00660716	-7.45542	-7.5	0.04	0.0024416	0.0418125	0.3345	Inhibited
9	ECM-recept	4512	82	43	0.0104039	6.31866		0.089	0.00739337	0.109502	1	Activated
10	RNA transp	3013	132	69	0.00158424	-0.522785		0.639	0.00799284	0.109502	1	Inhibited
11	Epithelial	5120	62	35	0.00448558	4.29935		0.311	0.010567	0.131608	1	Activated
12	Rheumatoid	5323	79	43	0.00439254	1.18379		0.394	0.0127364	0.138046	1	Activated
13	Gap juncti	4540	85	34	0.486338	-26.7978	-27	0.004	0.0140888	0.138046	1	Inhibited
14	Pancreatic	5212	70	39	0.00381079	-4.15985		0.517	0.0142437	0.138046	1	Inhibited
15	Small cell	5222	83	41	0.0384242	-17.0256		0.055	0.0151304	0.138046	1	Inhibited
16	Prostate c	5215	87	42	0.0541748	-20.2073	-20	0.042	0.0161222	0.138046	1	Inhibited
17	Salmonella	5132	72	40	0.00365231	0.155652		0.977	0.0236781	0.188919	1	Activated
18	Aldosteron	4960	37	17	0.251481	-8.53378	-8	0.015	0.0248215	0.188919	1	Inhibited
19	Vibrio cho	5110	50	29	0.00555731	0.492609		0.745	0.0268575	0.189471	1	Activated
20	Antigen pr	4612	67	32	0.0974297	4.01551	4	0.044	0.0276599	0.189471	1	Activated
21	Melanogene	4916	90	28	0.957072	-36.0934	-36	0.005	0.0303497	0.197996	1	Inhibited
22	Axon guida	4360	113	57	0.0100825	-3.7688		0.584	0.0361228	0.224946	1	Inhibited
23	Pathogenic	5130	53	30	0.00779693	-1.23125		0.846	0.0397175	0.226861	1	Inhibited
24	HTLV-I inf	5166	241	111	0.0179475	-7.65451		0.374	0.0402998	0.226861	1	Inhibited
25	Renal cell	5211	70	38	0.00758486	-0.44812		0.914	0.041398	0.226861	1	Inhibited
26	Bladder ca	5219	42	24	0.0142196	2.91374		0.541	0.0451373	0.237839	1	Activated
27	Neuroactiv	4080	247	49	1	-4.4832	-4.2	0.01	0.0560517	0.28441	1	Inhibited
28	Transcript	5202	165	75	0.0605924	-0.7162		0.18	0.060187	0.294487	1	Inhibited
29	Malaria	5144	47	26	0.0185684	-0.31831		0.629	0.0636524	0.299149	1	Inhibited
30	Herpes sim	5168	170	72	0.226261	13.3422		0.055	0.0670314	0.299149	1	Activated
31	p53 signal	4115	62	32	0.0322944	2.72614		0.39	0.0676905	0.299149	1	Activated
32	Tuberculos	5152	165	71	0.179952	18.1128		0.079	0.0746832	0.313423	1	Activated
33	mTOR signa	4150	59	30	0.0466267	-2.22701		0.309	0.075496	0.313423	1	Inhibited
34	Mineral ab	4978	42	23	0.0299313	0.166223		0.524	0.0808529	0.323399	1	Activated
35	Fc gamma R	4666	87	44	0.020788	2.28152		0.775	0.0826202	0.323399	1	Activated
36	Regulation	4810	196	87	0.0807746	-13.9548		0.226	0.0913358	0.347584	1	Inhibited
37	PPAR signa	3320	65	30	0.155869	-1.96172		0.131	0.0998745	0.364949	1	Inhibited
38	T cell rec	4660	103	37	0.787434	17.6401	18	0.027	0.103133	0.364949	1	Activated
39	Shigellosi	5131	57	30	0.0276871	1.44777		0.775	0.103891	0.364949	1	Activated
40	Circadian	4710	20	10	0.223649	4.68365		0.109	0.114919	0.386376	1	Activated
41	Toxoplasmo	5145	121	56	0.0686303	5.74639		0.358	0.115631	0.386376	1	Activated
42	Viral carc	5203	186	86	0.0305626	0.172993		0.869	0.122925	0.400969	1	Activated
43	Acute myel	5221	57	26	0.1979	-5.64051		0.157	0.138931	0.442641	1	Inhibited
44	Wnt signal	4310	135	54	0.463529	9.83461		0.078	0.156188	0.479409	1	Activated
45	Glioma	5214	62	27	0.285485	-13.8245		0.128	0.15747	0.479409	1	Inhibited
46	Natural ki	4650	120	40	0.925174	34.4263	35	0.042	0.16506	0.491593	1	Activated
47	Insulin si	4910	131	61	0.0526598	-2.73911		0.859	0.185277	0.525224	1	Inhibited
48	Bacterial	5100	66	33	0.0493512	-1.06562		0.918	0.185492	0.525224	1	Inhibited
49	Fanconi an	3460	38	20	0.0653001	0.468365		0.717	0.190157	0.525224	1	Activated
50	Type II di	4930	45	22	0.121523	-3.40395		0.424	0.204335	0.525224	1	Inhibited
51	Fc epsilon	4664	72	29	0.47501	12.0415		0.109	0.205076	0.525224	1	Activated
52	Leishmania	5140	65	30	0.155869	4.16534		0.337	0.207296	0.525224	1	Activated
53	Lysosome	4142	108	47	0.208762	0		NA	0.208762	0.525224	1	Inhibited
54	Cytosolic	4623	54	15	0.971783	2.88087		0.055	0.21	0.525224	1	Activated
55	Endometria	5213	51	26	0.0592528	-0.500661		0.93	0.214828	0.525224	1	Inhibited
56	Epstein-Ba	5169	186	84	0.0576952	0.285633		0.959	0.215478	0.525224	1	Activated
57	Influenza	5164	160	64	0.45472	8.30224		0.124	0.218524	0.525224	1	Activated
58	Dorso-vent	4320	19	9	0.308737	-1.09464		0.194	0.228509	0.539755	1	Inhibited
59	Parkinson'	5012	103	41	0.493161	6.99185		0.131	0.241586	0.554203	1	Activated
60	SNARE inte	4130	32	16	0.144143	0.979596		0.459	0.245833	0.554203	1	Activated
61	Viral myoc	5416	66	31	0.124029	1.60033		0.558	0.254039	0.554203	1	Activated
62	Arrhythmog	5412	69	31	0.199542	-0.381483		0.348	0.254659	0.554203	1	Inhibited
63	Legionello	5134	52	25	0.12347	1.8183		0.563	0.254853	0.554203	1	Activated
64	VEGF signa	4370	68	29	0.325093	7.00382		0.235	0.272875	0.575241	1	Activated
65	Cocaine ad	5030	43	11	0.979692	-4.0787		0.078	0.272924	0.575241	1	Inhibited
66	Toll-like	4620	96	34	0.810468	10.0503		0.115	0.314373	0.652563	1	Activated
67	Chronic my	5220	72	33	0.153394	2.7182		0.642	0.326745	0.667621	1	Activated
68	Graft-vers	5332	35	14	0.528868	1.00891		0.19	0.331374	0.667621	1	Activated
69	Non-small	5223	53	25	0.149562	2.91971		0.724	0.348997	0.684366	1	Activated
70	TGF-beta s	4350	80	30	0.66768	8.15919		0.164	0.351694	0.684366	1	Activated
71	RNA degrad	3018	54	24	0.259269	0.647908		0.436	0.359472	0.684366	1	Activated
72	Progestero	4914	75	33	0.233937	2.87396		0.491	0.363429	0.684366	1	Activated
73	Type I dia	4940	39	15	0.601218	1.00891		0.192	0.364662	0.684366	1	Activated
74	Basal cell	5217	46	18	0.563612	-8.99538		0.216	0.378109	0.700012	1	Inhibited
75	Oocyte mei	4114	94	39	0.366121	6.95055		0.342	0.385374	0.703949	1	Activated
76	Thyroid ca	5216	29	14	0.209616	-1.39557		0.663	0.413238	0.744916	1	Inhibited
77	Endocrine	4961	47	16	0.811245	-4.10615		0.183	0.431634	0.76403	1	Inhibited
78	Phototrans	4744	26	3	0.999645	2.2797		0.154	0.442001	0.76403	1	Activated
79	Cytokine-c	4060	234	77	0.982088	-7.04904		0.158	0.444288	0.76403	1	Inhibited
80	Vasopressi	4962	41	19	0.219958	-0.897824		0.71	0.446149	0.76403	1	Inhibited
81	Allograft	5330	33	13	0.56008	0.902471		0.292	0.459668	0.775234	1	Activated
82	Regulation	4140	30	6	0.993003	-2.3946		0.169	0.467351	0.775234	1	Inhibited
83	Osteoclast	4380	126	52	0.353803	-4.98678		0.478	0.469667	0.775234	1	Inhibited
84	Pertussis	5133	65	25	0.599767	5.0619		0.293	0.481293	0.776629	1	Activated
85	ErbB signa	4012	83	37	0.188894	0.656042		0.942	0.485116	0.776629	1	Activated
86	Neurotroph	4722	114	46	0.441541	-7.51479		0.408	0.488919	0.776629	1	Inhibited
87	Amyotrophi	5014	49	20	0.465943	-3.4022		0.392	0.493188	0.776629	1	Inhibited
88	Autoimmune	5320	47	13	0.965274	1.00891		0.194	0.500974	0.778984	1	Activated
89	Leukocyte	4670	106	45	0.281675	3.85275		0.682	0.509018	0.778984	1	Activated
90	MAPK signa	4010	247	96	0.576657	-6.37877		0.336	0.511741	0.778984	1	Inhibited
91	Measles	5162	128	51	0.480693	4.3927		0.419	0.524152	0.786981	1	Activated
92	Jak-STAT s	4630	139	46	0.945022	2.795		0.216	0.528484	0.786981	1	Activated
93	B cell rec	4662	72	28	0.571153	5.03335		0.371	0.540689	0.795571	1	Activated
94	Systemic l	5322	104	44	0.294462	-0.630434		0.731	0.545866	0.795571	1	Inhibited
95	Morphine a	5032	81	21	0.99595	-2.87319		0.225	0.559261	0.799732	1	Inhibited
96	Tight junc	4530	119	51	0.23784	-0.209613		0.96	0.56556	0.799732	1	Inhibited
97	Notch sign	4330	40	16	0.522335	4.31823		0.438	0.566233	0.799732	1	Activated
98	Hepatitis	5160	121	51	0.287151	0.829194		0.838	0.583409	0.800371	1	Activated
99	Chemokine	4062	166	64	0.604661	9.45681		0.398	0.583442	0.800371	1	Activated
100	Amoebiasis	5146	105	37	0.828854	-2.89607		0.291	0.584213	0.800371	1	Inhibited
101	Intestinal	4672	41	16	0.571909	0.788679		0.437	0.596468	0.809071	1	Activated
102	NOD-like r	4621	50	22	0.292021	-0.300688		0.92	0.621761	0.835111	1	Inhibited
103	Alzheimer'	5010	148	60	0.40572	-1.59148		0.674	0.628022	0.835331	1	Inhibited
104	Serotonerg	4726	106	28	0.998083	3.34799		0.281	0.637017	0.839148	1	Activated
105	Prion dise	5020	34	13	0.613146	-1.75116		0.52	0.683291	0.891532	1	Inhibited
106	Salivary s	4970	79	21	0.993607	-2.02551		0.33	0.693513	0.896333	1	Inhibited
107	Huntington	5016	157	58	0.751894	1.20838		0.478	0.727186	0.93107	1	Activated
108	Staphyloco	5150	47	19	0.490727	-1.50027		0.749	0.735434	0.932911	1	Inhibited
109	RIG-I-like	4622	65	21	0.900998	2.39149		0.45	0.771472	0.969649	1	Activated
110	Sulfur rel	4122	8	2	0.885888	0.555333		0.474	0.784273	0.976776	1	Activated
111	Alcoholism	5034	138	53	0.614656	3.13404		0.714	0.800298	0.987755	1	Activated
112	GABAergic	4727	78	20	0.996065	0.913253		0.452	0.809505	0.990199	1	Activated
113	NF-kappa B	4064	82	32	0.560236	1.20558		0.841	0.825734	0.993197	1	Activated
114	Chagas dis	5142	97	38	0.546434	-1.14671		0.864	0.826456	0.993197	1	Inhibited
115	Phosphatid	4070	75	30	0.492325	0		1	0.841195	0.996487	1	Inhibited
116	Long-term	4720	67	15	0.998942	-4.59489		0.498	0.844816	0.996487	1	Inhibited
117	Complement	4610	66	26	0.538657	0.482375		0.96	0.858144	0.996487	1	Activated
118	Retrograde	4723	88	28	0.940598	-0.348212		0.55	0.858288	0.996487	1	Inhibited
119	Apoptosis	4210	83	29	0.821841	3.05802		0.649	0.868617	1	1	Activated
120	GnRH signa	4912	91	28	0.963719	4.21139		0.597	0.893385	1	1	Activated
121	Carbohydra	4973	36	14	0.581532	0.00507716		0.997	0.895826	1	1	Activated
122	Dopaminerg	4728	117	42	0.800676	-0.749449		0.808	0.928686	1	1	Inhibited
123	Dilated ca	5414	83	30	0.756066	0.16366		0.875	0.934886	1	1	Activated
124	Long-term	4730	65	18	0.981415	-1.54443		0.712	0.949232	1	1	Inhibited
125	Hedgehog s	4340	45	10	0.995226	0.970383		0.717	0.954384	1	1	Activated
126	Amphetamin	5031	61	20	0.88009	0.662954		0.823	0.957927	1	1	Activated
127	Glutamater	4724	109	27	0.99953	0.706428		0.762	0.969021	1	1	Activated
128	Vascular s	4270	103	36	0.84208	-0.871864		0.908	0.969823	1	1	Inhibited
129	Cholinergi	4725	99	30	0.975224	-1.59161		0.809	0.975974	1	1	Inhibited
130	Taste tran	4742	33	4	0.99988	0.303828		0.837	0.985911	1	1	Activated
131	Asthma	5310	26	8	0.86287	0		1	0.990136	1	1	Inhibited
132	Bile secre	4976	64	18	0.976956	-0.181918		0.885	0.99039	1	1	Inhibited
133	Olfactory	4740	66	7	1	0.361737		0.91	0.995823	1	1	Activated
134	African tr	5143	30	8	0.948801	-0.0393324		0.982	0.997614	1	1	Inhibited
135	Gastric ac	4971	66	17	0.992689	-0.108547		0.949	0.998288	1	1	Inhibited
136	Pancreatic	4972	88	22	0.998375	0		1	0.999999	1	1	Inhibited
137	Maturity o	4950	22	2	0.999741	0		1	1	1	1	Inhibited

### Sheet: Deg-Met
	Name	ID	pSize	NDE	pNDE	tA	PERT value	pPERT	pG	pGFdr	pGFWER	Status
1	Focal adhe	4510	178	105	0.00014326	-185.374	-189	5e-06	1.58e-08	2.16e-06	2.16e-06	Inhibited
2	Parkinson'	5012	101	72	9.44e-08	9.6738		0.286	4.98e-07	3.41e-05	6.82e-05	Activated
3	ECM-recept	4512	78	43	0.049941	-42.8033	-45	5e-06	4.05e-06	0.000175406	0.000554297	Inhibited
4	Pathways i	5200	287	143	0.064211	-142.653	-140	5e-06	5.12e-06	0.000175406	0.000701626	Inhibited
5	Alcoholism	5034	156	97	1.39e-05	36.9505	37	0.061	1.27e-05	0.000348439	0.00174219	Activated
6	Alzheimer'	5010	140	90	3.98e-06	8.5143		0.28	1.64e-05	0.000370496	0.00224594	Activated
7	Cytokine-c	4060	225	107	0.260167	-62.892	-63	5e-06	1.89e-05	0.000370496	0.00259347	Inhibited
8	Melanoma	5218	65	31	0.389744	-89.5376	-90	5e-06	2.76e-05	0.000472156	0.00377724	Inhibited
9	Gap juncti	4540	79	34	0.691659	-63.9483	-65	5e-06	4.69e-05	0.000714614	0.00643153	Inhibited
10	Calcium si	4020	168	66	0.949116	-45.9643	-46	5e-06	6.29e-05	0.000861981	0.00861981	Inhibited
11	Systemic l	5322	116	74	4.11e-05	-6.67298		0.2	0.000104373	0.00129991	0.0142991	Inhibited
12	RNA transp	3013	123	79	1.59e-05	-0.425355		0.734	0.000144451	0.00164915	0.0197898	Inhibited
13	Prostate c	5215	79	48	0.003862	-60.0544	-61	0.004	0.000186581	0.00196628	0.0255616	Inhibited
14	Protein pr	4141	141	86	0.000112911	6.11264		0.261	0.000336904	0.00329684	0.0461558	Activated
15	Small cell	5222	75	42	0.039173	-45.1652	-45	0.002	0.000819059	0.00748074	0.112211	Inhibited
16	Viral carc	5203	176	102	0.000436467	-0.965275		0.595	0.00240376	0.0201247	0.329316	Inhibited
17	Huntington	5016	152	89	0.000621671	3.21284		0.436	0.00249723	0.0201247	0.34212	Activated
18	Aldosteron	4960	37	18	0.397916	-20.9555	-22	0.001	0.00351331	0.0267402	0.481323	Inhibited
19	SNARE inte	4130	27	19	0.00731381	4.0802		0.107	0.00638029	0.0460052	0.874099	Activated
20	Neuroactiv	4080	237	95	0.952544	-9.6375	-9	0.001	0.00757879	0.04974	1	Inhibited
21	Renal cell	5211	65	36	0.06394	19.6414	20	0.015	0.00762438	0.04974	1	Activated
22	Salmonella	5132	74	43	0.0173801	14.2638		0.08	0.0105368	0.0637173	1	Activated
23	Pathogenic	5130	51	27	0.16625	28.7828	28	0.009	0.011229	0.0637173	1	Activated
24	Colorectal	5210	55	33	0.0193842	-10.7301		0.079	0.011457	0.0637173	1	Inhibited
25	Chemokine	4062	163	77	0.328647	-70.1355	-74	0.005	0.0121782	0.0637173	1	Inhibited
26	Regulation	4810	188	101	0.0113844	-31.2273		0.147	0.012372	0.0637173	1	Inhibited
27	Basal cell	5217	44	21	0.425639	-43.0893	-43	0.004	0.0125574	0.0637173	1	Inhibited
28	Adipocytok	4920	64	28	0.639989	-23.4487	-24	0.003	0.0139302	0.0675706	1	Inhibited
29	Cell cycle	4110	102	60	0.0038667	9.91006		0.512	0.0143033	0.0675706	1	Activated
30	Melanogene	4916	86	37	0.697016	-83.0385	-85	0.003	0.014993	0.068468	1	Inhibited
31	Vascular s	4270	101	59	0.00513173	11.5054		0.449	0.0162973	0.0720237	1	Activated
32	Bacterial	5100	61	36	0.0208646	24.1574		0.169	0.0234401	0.0986739	1	Activated
33	Shigellosi	5131	53	33	0.00923788	7.68086		0.388	0.0237682	0.0986739	1	Activated
34	Glioma	5214	58	33	0.0489875	-31.6726		0.078	0.0250936	0.101112	1	Inhibited
35	ErbB signa	4012	74	40	0.0790638	-34.8867		0.066	0.032643	0.127774	1	Inhibited
36	Neurotroph	4722	107	61	0.00925191	-8.93439		0.603	0.0345265	0.131393	1	Inhibited
37	Toll-like	4620	88	39	0.608017	32.7189	32	0.01	0.0371056	0.135848	1	Activated
38	Acute myel	5221	49	30	0.0175441	-6.73186		0.353	0.0376806	0.135848	1	Inhibited
39	HTLV-I inf	5166	230	105	0.472744	-37.7561	-38	0.014	0.0398289	0.138368	1	Inhibited
40	Endocrine	4961	45	15	0.961755	-16.1934	-17	0.007	0.0403994	0.138368	1	Inhibited
41	Wnt signal	4310	125	64	0.104303	18.425		0.083	0.0497732	0.164333	1	Activated
42	Influenza	5164	148	75	0.104583	18.2245		0.084	0.0503793	0.164333	1	Activated
43	Type II di	4930	44	26	0.0448863	-12.7142		0.211	0.0536013	0.170776	1	Inhibited
44	Circadian	4710	20	13	0.0602694	7.22975		0.215	0.0692737	0.215693	1	Activated
45	Endometria	5213	42	26	0.0218282	3.77342		0.733	0.082163	0.247315	1	Activated
46	Tuberculos	5152	159	75	0.337762	34.77	30	0.048	0.0830402	0.247315	1	Activated
47	Herpes sim	5168	157	72	0.46648	21.7901	22	0.039	0.0910861	0.265506	1	Activated
48	VEGF signa	4370	60	31	0.190483	17.6066		0.099	0.0937391	0.267547	1	Activated
49	MAPK signa	4010	236	107	0.510527	-25.327	-26	0.042	0.103831	0.290304	1	Inhibited
50	Bladder ca	5219	38	22	0.0797778	8.99498		0.284	0.108465	0.2947	1	Activated
51	Fc gamma R	4666	83	42	0.18996	19.7203		0.121	0.109706	0.2947	1	Activated
52	Axon guida	4360	117	57	0.250991	-18.6778		0.102	0.119432	0.314657	1	Inhibited
53	Vibrio cho	5110	50	28	0.0823083	2.30364		0.353	0.131867	0.340865	1	Activated
54	Tight junc	4530	112	56	0.177417	-9.69516		0.188	0.146778	0.372382	1	Inhibited
55	Oocyte mei	4114	93	51	0.0391042	-2.00613		0.89	0.151672	0.377802	1	Inhibited
56	Staphyloco	5150	46	18	0.836164	-18.2176	-19	0.045	0.161046	0.393988	1	Inhibited
57	Epithelial	5120	61	32	0.156392	7.56095		0.284	0.182733	0.439199	1	Activated
58	Transcript	5202	155	81	0.0459825	0		1	0.187585	0.44309	1	Inhibited
59	Pancreatic	5212	63	32	0.222064	-11.8429		0.298	0.24587	0.570575	1	Inhibited
60	Thyroid ca	5216	26	16	0.0702196	-0.163705		0.971	0.251293	0.570575	1	Inhibited
61	Cytosolic	4623	48	23	0.407137	4.13861		0.17	0.254052	0.570575	1	Activated
62	Complement	4610	45	23	0.258681	-17.2589		0.287	0.267301	0.583308	1	Inhibited
63	Chronic my	5220	63	33	0.154454	6.7442		0.483	0.268237	0.583308	1	Activated
64	Mineral ab	4978	49	25	0.249725	-0.74395		0.334	0.290595	0.622054	1	Inhibited
65	Chagas dis	5142	92	43	0.423925	-15.5758		0.234	0.32841	0.692187	1	Inhibited
66	PPAR signa	3320	60	31	0.190483	-1.24421		0.545	0.338967	0.696041	1	Inhibited
67	T cell rec	4660	89	41	0.476925	14.4554		0.219	0.3404	0.696041	1	Activated
68	Amoebiasis	5146	89	46	0.13099	-1.28273		0.821	0.347349	0.696675	1	Inhibited
69	Legionello	5134	50	27	0.134233	1.27947		0.813	0.35088	0.696675	1	Activated
70	Intestinal	4672	40	15	0.873542	2.90908		0.134	0.36815	0.720523	1	Activated
71	Fc epsilon	4664	68	31	0.522633	17.2096		0.232	0.377077	0.7276	1	Activated
72	Toxoplasmo	5145	115	55	0.318526	8.55964		0.413	0.398384	0.758036	1	Activated
73	Non-small	5223	47	22	0.46927	13.9837		0.289	0.406573	0.760211	1	Activated
74	NOD-like r	4621	51	27	0.16625	-1.55048		0.828	0.410625	0.760211	1	Inhibited
75	Notch sign	4330	36	19	0.227754	-4.71083		0.634	0.42383	0.774196	1	Inhibited
76	Measles	5162	110	55	0.180035	-2.25033		0.85	0.440285	0.784673	1	Inhibited
77	Jak-STAT s	4630	133	63	0.339156	-2.9093		0.461	0.446484	0.784673	1	Inhibited
78	Dorso-vent	4320	22	10	0.573236	-1.51983		0.273	0.446748	0.784673	1	Inhibited
79	RIG-I-like	4622	57	29	0.233288	2.50492		0.714	0.465116	0.806594	1	Activated
80	Prion dise	5020	30	15	0.364135	3.4476		0.482	0.480913	0.823564	1	Activated
81	Epstein-Ba	5169	169	78	0.432446	6.35367		0.447	0.510996	0.864278	1	Activated
82	Vasopressi	4962	42	20	0.43554	-3.44662		0.474	0.532159	0.881201	1	Inhibited
83	Amphetamin	5031	63	24	0.897683	7.13138		0.234	0.537826	0.881201	1	Activated
84	Phosphatid	4070	69	35	0.211646	0		1	0.540299	0.881201	1	Inhibited
85	Leishmania	5140	62	27	0.651232	6.83765		0.338	0.553284	0.891764	1	Activated
86	mTOR signa	4150	56	27	0.374432	-1.84571		0.61	0.565674	0.892182	1	Inhibited
87	GnRH signa	4912	85	42	0.251093	-1.65789		0.923	0.570603	0.892182	1	Inhibited
88	Cholinergi	4725	102	47	0.468789	8.69357		0.498	0.57308	0.892182	1	Activated
89	Progestero	4914	73	36	0.277943	-1.02366		0.9	0.59678	0.90471	1	Inhibited
90	Graft-vers	5332	37	9	0.997473	0.96787		0.258	0.606653	0.90471	1	Activated
91	Type I dia	4940	41	10	0.998278	0.96787		0.26	0.609636	0.90471	1	Activated
92	Osteoclast	4380	114	47	0.829736	-11.4072		0.315	0.612077	0.90471	1	Inhibited
93	Lysosome	4142	111	54	0.262912	0		1	0.614146	0.90471	1	Inhibited
94	B cell rec	4662	69	31	0.565892	6.27653		0.493	0.635136	0.90496	1	Activated
95	p53 signal	4115	52	24	0.499741	-2.34523		0.572	0.643819	0.90496	1	Inhibited
96	Insulin si	4910	123	54	0.649006	-17.7476		0.46	0.659434	0.90496	1	Inhibited
97	Allograft	5330	34	7	0.999284	0.96787		0.301	0.662135	0.90496	1	Activated
98	Arrhythmog	5412	64	29	0.542444	-0.50321		0.558	0.664411	0.90496	1	Inhibited
99	Fanconi an	3460	35	16	0.541945	0.68955		0.56	0.665372	0.90496	1	Activated
100	Pertussis	5133	65	31	0.389744	2.57021		0.787	0.669218	0.90496	1	Activated
101	Gastric ac	4971	67	24	0.953785	3.96439		0.325	0.673043	0.90496	1	Activated
102	Natural ki	4650	112	45	0.87941	-26.112		0.355	0.675624	0.90496	1	Inhibited
103	Taste tran	4742	46	12	0.99767	-6.70603		0.328	0.692782	0.90496	1	Inhibited
104	Serotonerg	4726	109	41	0.955922	6.24768		0.343	0.693503	0.90496	1	Activated
105	TGF-beta s	4350	69	33	0.375232	-1.85715		0.874	0.693583	0.90496	1	Inhibited
106	Leukocyte	4670	103	48	0.426004	-3.93868		0.791	0.703512	0.906106	1	Inhibited
107	RNA degrad	3018	54	24	0.597526	-1.17711		0.579	0.713181	0.906106	1	Inhibited
108	Autoimmune	5320	41	10	0.998278	0.96787		0.351	0.717853	0.906106	1	Activated
109	NF-kappa B	4064	74	34	0.49495	3.866		0.714	0.720985	0.906106	1	Activated
110	Sulfur rel	4122	7	3	0.687842	0.932175		0.523	0.72753	0.906106	1	Activated
111	GABAergic	4727	80	30	0.934435	2.69307		0.394	0.736047	0.908454	1	Activated
112	Phototrans	4744	24	12	0.393183	0.378145		0.957	0.744061	0.910146	1	Activated
113	Long-term	4730	60	26	0.662747	-5.58592		0.594	0.760667	0.920629	1	Inhibited
114	Viral myoc	5416	60	24	0.827152	3.20747		0.483	0.766071	0.920629	1	Activated
115	Hepatitis	5160	108	50	0.447613	-0.922335		0.925	0.779139	0.923052	1	Inhibited
116	Carbohydra	4973	31	13	0.706441	1.0111		0.59	0.781562	0.923052	1	Activated
117	Hedgehog s	4340	44	19	0.662313	-2.66902		0.654	0.795556	0.928618	1	Inhibited
118	Rheumatoid	5323	82	38	0.461367	0.182245		0.95	0.799831	0.928618	1	Activated
119	Long-term	4720	64	25	0.868348	9.9805		0.536	0.821391	0.938177	1	Activated
120	Amyotrophi	5014	46	20	0.648453	-2.01453		0.738	0.831245	0.938177	1	Inhibited
121	Maturity o	4950	19	9	0.513771	0.33817		0.935	0.832581	0.938177	1	Activated
122	African tr	5143	28	10	0.886018	-1.16389		0.552	0.838886	0.938177	1	Inhibited
123	Cocaine ad	5030	43	19	0.612015	-1.32649		0.807	0.842305	0.938177	1	Inhibited
124	Glutamater	4724	113	40	0.986712	3.11443		0.565	0.883239	0.975836	1	Activated
125	Dopaminerg	4728	114	44	0.936419	2.46044		0.632	0.902259	0.988876	1	Activated
126	Antigen pr	4612	64	25	0.868348	0.84898		0.781	0.941546	0.999999	1	Activated
127	Apoptosis	4210	79	28	0.969766	3.69041		0.746	0.957646	0.999999	1	Activated
128	Retrograde	4723	93	35	0.943552	-0.338619		0.822	0.972694	0.999999	1	Inhibited
129	Salivary s	4970	77	26	0.98464	-1.12267		0.797	0.974968	0.999999	1	Inhibited
130	Morphine a	5032	85	31	0.959465	0.758104		0.843	0.980436	0.999999	1	Activated
131	Olfactory	4740	129	42	0.99877	3.29175		0.813	0.981103	0.999999	1	Activated
132	Malaria	5144	45	17	0.876266	0		1	0.992008	0.999999	1	Inhibited
133	Dilated ca	5414	80	29	0.958999	0		1	0.999148	0.999999	1	Inhibited
134	Bile secre	4976	60	20	0.977468	0		1	0.999744	0.999999	1	Inhibited
135	Asthma	5310	28	7	0.991948	0		1	0.999967	0.999999	1	Inhibited
136	Regulation	4140	22	5	0.992141	0		1	0.999969	0.999999	1	Inhibited
137	Pancreatic	4972	82	24	0.998956	0		1	0.999999	0.999999	1	Inhibited

### Sheet: common-met
	Name	ID	pSize	NDE	pNDE	tA	PERT value	pPERT	pG	pGFdr	pGFWER	Status
1	Focal adhe	4510	178	52	3.12179e-08	-110.364	-114	5e-06	4.75891e-12	6.18659e-10	6.18659e-10	Inhibited
2	Pathways i	5200	287	71	2.00098e-07	-97.199	-95	0.004	1.75653e-08	1.14175e-06	2.28349e-06	Inhibited
3	Protein pr	4141	141	45	1.39192e-08	6.91235		0.095	2.83558e-08	1.22875e-06	3.68626e-06	Activated
4	Melanoma	5218	65	17	0.00485907	-85.309	-87	5e-06	4.50265e-07	1.24368e-05	5.85344e-05	Inhibited
5	Prostate c	5215	79	25	2.58995e-05	-57.2211	-57	0.001	4.7834e-07	1.24368e-05	6.21842e-05	Inhibited
6	Cell cycle	4110	102	34	2.49512e-07	-7.46839		0.552	2.31359e-06	5.01278e-05	0.000300767	Inhibited
7	Gap juncti	4540	79	17	0.0333388	-55.1544	-56	5e-06	2.76831e-06	5.14114e-05	0.00035988	Inhibited
8	Aldosteron	4960	37	9	0.0541858	-18.3646	-19	5e-06	4.36776e-06	7.09761e-05	0.000567809	Inhibited
9	RNA transp	3013	123	37	1.34248e-06	-0.81259		0.356	7.43354e-06	0.000107373	0.00096636	Inhibited
10	Pathogenic	5130	51	20	4.47061e-06	16.1853		0.127	8.73314e-06	0.000113531	0.00113531	Activated
11	Viral carc	5203	176	48	9.84033e-07	0		1	1.45948e-05	0.000172484	0.00189732	Inhibited
12	Adipocytok	4920	64	11	0.242385	-21.4359	-23	5e-06	1.77223e-05	0.000181418	0.0023039	Inhibited
13	Vibrio cho	5110	50	20	3.11103e-06	1.92099		0.406	1.84181e-05	0.000181418	0.00239436	Activated
14	Cytokine-c	4060	225	34	0.269135	-23.4411	-24	5e-06	1.95374e-05	0.000181418	0.00253986	Inhibited
15	Melanogene	4916	86	12	0.501613	-75.089	-74	5e-06	3.4852e-05	0.000302051	0.00453077	Inhibited
16	Axon guida	4360	117	33	2.19506e-05	-13.1528		0.17	5.03716e-05	0.000409269	0.00654831	Inhibited
17	Calcium si	4020	168	19	0.830773	-30.6623	-31	5e-06	5.56264e-05	0.000425378	0.00723143	Inhibited
18	Neuroactiv	4080	237	25	0.929975	-8.2112	-9	5e-06	6.17442e-05	0.00044593	0.00802674	Inhibited
19	Renal cell	5211	65	22	2.42368e-05	6.39332		0.337	0.000103856	0.000710594	0.0135013	Activated
20	Salmonella	5132	74	23	7.36413e-05	5.54518		0.419	0.000351329	0.00228364	0.0456728	Activated
21	Regulation	4810	188	45	7.62399e-05	-11.3014		0.471	0.00040342	0.00249736	0.0524446	Inhibited
22	Colorectal	5210	55	17	0.000666358	-9.49951		0.061	0.00045162	0.00266867	0.0587107	Inhibited
23	Small cell	5222	75	19	0.00440679	-29.882	-30	0.01	0.000486059	0.00274729	0.0631877	Inhibited
24	Epithelial	5120	61	19	0.000294596	5.87926		0.283	0.000866405	0.00469303	0.112633	Activated
25	Alzheimer'	5010	140	35	0.000187189	-3.87128		0.472	0.000913059	0.00474791	0.118698	Inhibited
26	ECM-recept	4512	78	18	0.0148353	-12.1421	-12	0.008	0.00119146	0.00595729	0.15489	Inhibited
27	PPAR signa	3320	60	18	0.00069739	-2.0831		0.213	0.0014579	0.00701954	0.189528	Inhibited
28	Influenza	5164	148	33	0.00232161	13.2025		0.069	0.00156013	0.00724344	0.202816	Activated
29	Pancreatic	5212	63	18	0.00130942	-14.7988		0.136	0.0017155	0.00769018	0.223015	Inhibited
30	Systemic l	5322	116	25	0.0114049	-9.37157	-9	0.037	0.003701	0.0160377	0.48113	Inhibited
31	Acute myel	5221	49	14	0.00434912	-9.63634		0.132	0.00485832	0.0203736	0.631582	Inhibited
32	Glioma	5214	58	13	0.0434215	-33.8499	-34	0.016	0.0057469	0.0227295	0.747097	Inhibited
33	Shigellosi	5131	53	16	0.00125974	4.00755		0.554	0.00576979	0.0227295	0.750073	Activated
34	Herpes sim	5168	157	31	0.0185056	15.4364	16	0.041	0.00620935	0.0237416	0.807215	Activated
35	Bladder ca	5219	38	13	0.000980807	0.40315		0.952	0.00744772	0.027663	0.968204	Activated
36	mTOR signa	4150	56	16	0.00237941	-2.60546		0.436	0.00816557	0.0294868	1	Inhibited
37	MAPK signa	4010	236	42	0.0368234	-16.7819		0.056	0.0148143	0.0503731	1	Inhibited
38	Bacterial	5100	61	17	0.00236705	2.23586		0.884	0.0150018	0.0503731	1	Activated
39	Epstein-Ba	5169	169	36	0.00343703	2.77277		0.614	0.0151119	0.0503731	1	Activated
40	Parkinson'	5012	101	23	0.00762459	5.38151		0.313	0.016796	0.053709	1	Activated
41	HTLV-I inf	5166	230	43	0.0163959	-15.4532		0.147	0.016939	0.053709	1	Inhibited
42	Chemokine	4062	163	26	0.210678	-36.1009	-36	0.014	0.0201336	0.0623183	1	Inhibited
43	Complement	4610	45	12	0.0141883	-13.7093		0.248	0.0233982	0.0707388	1	Inhibited
44	Legionello	5134	50	14	0.00530319	-1.67454		0.713	0.0248715	0.073484	1	Inhibited
45	ErbB signa	4012	74	18	0.00857817	-8.78924		0.49	0.0272033	0.0785873	1	Inhibited
46	Fc gamma R	4666	83	20	0.00647142	4.11862		0.684	0.0284185	0.0803131	1	Activated
47	Endometria	5213	42	12	0.00801079	-4.63797		0.636	0.0319933	0.0884921	1	Inhibited
48	Measles	5162	110	25	0.00571745	0.849202		0.914	0.0326827	0.0885156	1	Activated
49	Leukocyte	4670	103	23	0.00970935	-6.7366		0.584	0.0349998	0.0928566	1	Inhibited
50	Circadian	4710	20	6	0.0437577	6.65926		0.139	0.0371166	0.0965032	1	Activated
51	Vasopressi	4962	42	11	0.0210763	-4.06389		0.33	0.0415104	0.105811	1	Inhibited
52	Wnt signal	4310	125	25	0.0276642	7.61052		0.261	0.0428229	0.107057	1	Activated
53	Toll-like	4620	88	14	0.299308	17.8444	18	0.025	0.0441117	0.108199	1	Activated
54	Cytosolic	4623	48	11	0.052342	2.87502		0.193	0.0565209	0.136069	1	Activated
55	p53 signal	4115	52	13	0.0187864	-1.65836		0.586	0.0606483	0.143351	1	Inhibited
56	Insulin si	4910	123	26	0.0128433	-0.655591		0.961	0.0665838	0.15457	1	Inhibited
57	Tight junc	4530	112	24	0.0139143	0.249172		0.956	0.070765	0.161394	1	Activated
58	Staphyloco	5150	46	4	0.885964	-13.7239	-14	0.016	0.0745095	0.167004	1	Inhibited
59	Huntington	5016	152	30	0.0203544	0.99236		0.73	0.0774016	0.170235	1	Activated
60	Alcoholism	5034	156	31	0.0169872	-1.28914		0.907	0.079701	0.170235	1	Inhibited
61	T cell rec	4660	89	15	0.217608	13.0978		0.071	0.0798794	0.170235	1	Activated
62	VEGF signa	4370	60	12	0.104185	8.86782		0.187	0.0962097	0.20173	1	Activated
63	Thyroid ca	5216	26	7	0.0525093	-3.57118		0.409	0.103963	0.214526	1	Inhibited
64	Osteoclast	4380	114	22	0.052417	-6.19391		0.437	0.109408	0.222235	1	Inhibited
65	SNARE inte	4130	27	7	0.0629264	1.36666		0.411	0.12039	0.23876	1	Activated
66	Transcript	5202	155	30	0.0260892	0		1	0.121217	0.23876	1	Inhibited
67	Hepatitis	5160	108	22	0.0308258	1.0867		0.87	0.123865	0.240336	1	Activated
68	Non-small	5223	47	11	0.0457207	1.43546		0.88	0.169508	0.32406	1	Activated
69	Cocaine ad	5030	43	7	0.361809	-6.11826		0.119	0.178476	0.336258	1	Inhibited
70	Tuberculos	5152	159	24	0.313782	16.1756		0.141	0.182196	0.338364	1	Activated
71	Endocrine	4961	45	5	0.746568	-7.42507		0.062	0.188523	0.345183	1	Inhibited
72	Neurotroph	4722	107	20	0.0812882	-4.52795		0.671	0.2132	0.379834	1	Inhibited
73	Toxoplasmo	5145	115	21	0.0917243	3.38028		0.595	0.213292	0.379834	1	Activated
74	Oocyte mei	4114	93	18	0.0722471	2.39426		0.802	0.222979	0.385108	1	Activated
75	Basal cell	5217	44	6	0.558162	-13.4763		0.104	0.223283	0.385108	1	Inhibited
76	Vascular s	4270	101	18	0.132749	-7.40371		0.447	0.226941	0.385108	1	Inhibited
77	Hedgehog s	4340	44	3	0.94842	6.6032		0.063	0.228102	0.385108	1	Activated
78	Chronic my	5220	63	13	0.0765683	1.34198		0.841	0.241009	0.401682	1	Activated
79	Rheumatoid	5323	82	15	0.136196	1.1169		0.484	0.245173	0.40345	1	Activated
80	Jak-STAT s	4630	133	24	0.0841649	0.529792		0.816	0.252622	0.41051	1	Activated
81	Long-term	4730	60	6	0.839238	-11.3531		0.085	0.259686	0.41678	1	Inhibited
82	Salivary s	4970	77	6	0.958626	-4.5328		0.079	0.271161	0.42989	1	Inhibited
83	Fc epsilon	4664	68	11	0.310138	9.66194		0.258	0.282097	0.437087	1	Activated
84	Amoebiasis	5146	89	16	0.14185	-1.97262		0.565	0.282425	0.437087	1	Inhibited
85	Fanconi an	3460	35	8	0.0914206	0		1	0.310125	0.474308	1	Inhibited
86	Viral myoc	5416	60	12	0.104185	-0.38517		0.925	0.321836	0.479995	1	Inhibited
87	Progestero	4914	73	14	0.110036	0.639208		0.882	0.323426	0.479995	1	Activated
88	TGF-beta s	4350	69	12	0.217096	5.04836		0.45	0.32492	0.479995	1	Activated
89	NF-kappa B	4064	74	11	0.418204	6.69981		0.248	0.338743	0.494794	1	Activated
90	Prion dise	5020	30	6	0.212395	-1.35428		0.509	0.34861	0.499722	1	Inhibited
91	Lysosome	4142	111	20	0.108647	0		1	0.349806	0.499722	1	Inhibited
92	Mineral ab	4978	49	10	0.11778	0		1	0.369705	0.522409	1	Inhibited
93	Notch sign	4330	36	5	0.548062	6.95278		0.226	0.382559	0.53476	1	Activated
94	Pertussis	5133	65	12	0.161713	-1.60028		0.79	0.390626	0.537329	1	Inhibited
95	NOD-like r	4621	51	10	0.14364	0.660283		0.905	0.395218	0.537329	1	Activated
96	Phosphatid	4070	69	13	0.133474	0		1	0.402271	0.537329	1	Inhibited
97	Leishmania	5140	62	9	0.465286	3.98484		0.287	0.402398	0.537329	1	Activated
98	GABAergic	4727	80	4	0.996446	1.93664		0.136	0.406368	0.537329	1	Activated
99	Dorso-vent	4320	22	3	0.587705	-0.9102		0.233	0.409196	0.537329	1	Inhibited
100	Type II di	4930	44	7	0.385179	-4.56693		0.373	0.422427	0.549156	1	Inhibited
101	GnRH signa	4912	85	9	0.829346	9.48025		0.193	0.45333	0.5796	1	Activated
102	Morphine a	5032	85	12	0.484479	-2.93878		0.332	0.454763	0.5796	1	Inhibited
103	Antigen pr	4612	64	11	0.242385	-0.47309		0.871	0.539477	0.680893	1	Inhibited
104	B cell rec	4662	69	10	0.459743	3.32178		0.48	0.554132	0.689929	1	Activated
105	Carbohydra	4973	31	3	0.809989	1.0111		0.275	0.55725	0.689929	1	Activated
106	Phototrans	4744	24	2	0.854959	2.44345		0.282	0.584073	0.711841	1	Activated
107	Arrhythmog	5412	64	11	0.242385	0		1	0.5859	0.711841	1	Inhibited
108	Chagas dis	5142	92	15	0.257853	-0.482625		0.965	0.594946	0.716139	1	Inhibited
109	Long-term	4720	64	7	0.780367	-9.27886		0.328	0.604766	0.718226	1	Inhibited
110	Malaria	5144	45	8	0.258142	0		1	0.60773	0.718226	1	Inhibited
111	Glutamater	4724	113	6	0.998707	2.01209		0.285	0.642288	0.752229	1	Activated
112	RNA degrad	3018	54	9	0.303984	0		1	0.665963	0.772992	1	Inhibited
113	African tr	5143	28	5	0.326297	0		1	0.691733	0.795799	1	Inhibited
114	Retrograde	4723	93	10	0.824744	-0.249797		0.411	0.705682	0.804507	1	Inhibited
115	RIG-I-like	4622	57	9	0.363839	-0.13572		0.947	0.71168	0.804507	1	Inhibited
116	Amyotrophi	5014	46	7	0.431931	0.99236		0.823	0.723148	0.810424	1	Activated
117	Cholinergi	4725	102	14	0.520636	-2.8758		0.73	0.747744	0.830827	1	Inhibited
118	Apoptosis	4210	79	8	0.855031	4.41607		0.458	0.758734	0.835894	1	Activated
119	Serotonerg	4726	109	11	0.887166	1.8599		0.553	0.839971	0.917615	1	Activated
120	Dilated ca	5414	80	11	0.526317	0		1	0.864135	0.936146	1	Inhibited
121	Amphetamin	5031	63	8	0.63217	0.0673816		0.979	0.915853	0.983974	1	Activated
122	Natural ki	4650	112	13	0.76411	-2.83612		0.861	0.933364	0.994568	1	Inhibited
123	Dopaminerg	4728	114	13	0.78565	0.473638		0.878	0.94596	0.999795	1	Activated
124	Olfactory	4740	129	2	1	-0.64097		0.865	0.990447	0.999962	1	Inhibited
125	Gastric ac	4971	67	6	0.905344	-1.38778e-16		0.989	0.994326	0.999962	1	Inhibited
126	Maturity o	4950	19	1	0.936923	0		1	0.997967	0.999962	1	Inhibited
127	Pancreatic	4972	82	7	0.939337	0		1	0.998122	0.999962	1	Inhibited
128	Taste tran	4742	46	2	0.989844	-0.097055		0.985	0.999685	0.999962	1	Inhibited
129	Intestinal	4672	40	2	0.978446	0		1	0.999766	0.999962	1	Inhibited
130	Bile secre	4976	60	3	0.991327	0		1	0.999962	0.999962	1	Inhibited
