## Supplementary material for "Omics integration analyses reveal the early evolution of malignancy in breast cancer": SI File 10 Driver genes.xlsx

### Sheet: driver genes
dcis	idc	met			common driver gene
CDKN2A	RB1	AL+C2:C170K			MAPK9
BAD	FGF2	CDKN1A			PTK2
PTEN	CRKL	CDKN1B			CASP3
PIK3R3	CCND3	ARAF			PPARG
PIK3R2	RASSF1	KEAP1			GNB1
PIK3R1	RPS6KA5	FASLG			CDKN2A
EGFR	CDH1	CRKL			BAX
DDB2	MYC	RPS6KA5			PAK1
IGF1R	AKT1	CDH1			PPP1CA
PIK3CA	PDGFRB	CASP3			HSP90AA1
CCND1	TPM3	MYC			EPAS1
CDH1	MITF	AKT1			ERBB3
CDK4	PRKCA	IKBKG			PIK3R3
AKT2	RBX1	HRAS			MAPK1
E2F1	RUNX1	JAK1			FYN
AKT1	MSH6	APPL1			TUBA1C
BAX	MSH2	SKP1			TPM3
MAPK1	CCNE1	NCOA1			HIF1A
TP53	TP53	PDGFRB			VDAC1
IRS1	NOTCH1	MAP2K1			PIK3R1
NEDD4L	CTBP2	HSP90AA1			TP53
SFN	EPAS1	CHUK			GRB2
GSK3B	CUL2	TPM3			TUBA1B
JUN	PIK3R3	AXIN1			AXIN1
VAV2	PIK3R2	FOS			STAT6
MAPK13	PIK3R1	RHOA			SLC25A5
CDC42	HIF1A	DDB2			PIK3CA
MAPK9	FOXO1	TGFBR2			NEDD4L
PAK1	FADD	RBX1			ACTG1
LCK	STAT5A	RUNX1			CDK1
FYN	STAT5B	AR			RBX1
GRB2	JUN	PIK3CA			STAT5B
NFKBIE	TGFB1	CCNE1			NR3C1
PAK2	JUP	TRAF6			E2F1
GNAI3	ZBTB16	BIRC5			JUN
IRS2	FN1	PPARG			FN1
PXN	ESR1	TP53			RPS6KA5
ILK	PTK2	MAX			BIRC5
XIAP	CDK6	EPAS1			ZBTB16
ACTB	CDK4	CUL2			AKT1
ACTG1	GNB1	PIK3R3			MAPK13
RAP1A	CDK2	PIK3R1			CDH1
ERBB2	CALM3	HIF1A			SFN
SPP1	GRB2	FOXO1			SPP1
RAC1	BCL2L1	RELA			TUBB4B
CAV1	FGFR1	CDC42			CCNE1
FN1	HSP90AB1	RXRB			STAT1
PTK2	PTEN	MAPK9			DDB2
PPP1CA	BRCA2	TPR			IRS1
BCL2	IKBKB	E2F1			ACTB
TLN1	CASP3	MAPK1			TUBB
CRK	RAC1	STAT6			TGFBR2
TUBA1C	JAK1	FADD			STAT5A
TUBA1B	NCOA1	VHL			THRB
TUBB	HSP90AA1	MAPK3
CDK1	CHUK	STAT5A
TUBB4B	NCOA3	NTRK1
TUBA4A	AXIN1	STAT5B
PTPN11	ARNT	JUN
PCK1	TRAF2	SMAD3
BRCA2	FOS	NOS2
RPS6KA5	RHOA	STAT1
CASP3	DDB2	CDKN2A
HSP90AA1	TGFBR2	ZBTB16
TPM3	TRAF4	FN1
NCOA3	PIK3CA	BRAF
AXIN1	KIT	ESR1
TGFBR2	BIRC5	NFKB1
RBX1	PPARG	MTOR
AR	MET	PTK2
TRAF4	CRK	GADD45G
MSH2	BIRC2	SP1
CCNE1	CEBPA	GNB1
TRAF6	RALA	BCL2
KIT	FH	MDM2
BIRC5	HDAC1	BAX
PPARG	GSTP1	CTNNB1
CEBPA	LEF1	CALM3
NOTCH1	GNAI3	GRB2
HDAC1	CXCR4	IL7R
EPAS1	XIAP	BCL2L1
LEF1	PTGS2	TUBB
CXCR4	EGFR	TUBB4B
HIF1A	MAPK9	TJP1
STAT6	MAPK8	TUBA1C
HES1	RXRA	TUBA1B
VHL	ERBB2	TUBA1A
BID	E2F1	CDK1
STAT5A	MAPK1	IRS1
STAT5B	STAT6	SLC2A4
SMAD4	TCF7L2	TNFRSF1B
SMAD3	STAT1	PRKAB1
JUP	CDKN2A	NFKBIB
STAT1	BAD	PDPK1
ZBTB16	MLH1	ERG
RAD51	VEGFA	ATF4
GNB1	RAD51	ARPC1B
FAS	BAX	YWHAZ
ERBB3	CTNNB1	ACTB
VDAC1	ERBB3	ACTG1
SLC25A5	ERBB4	KRT18
SSB	VDAC1	ARPC2
H2AFY	SLC25A5	CTTN
SNRPD1	SHC1	YWHAQ
H3F3A	HLA-B	NCL
H2AFX	PAK1	FYN
HIST1H3H	LCK	EZR
SNRPD3	FYN	PAK1
HIST2H2BE	NR4A1	TBK1
HIST1H4E	ATP1A1	TNFRSF14
SNRPB	PRKD1	PDIA3
GH1	GHR	ALYREF
THRB	THRB	EIF2S1
THRA	THRA	HCFC1
PARD3	PARD3	SRPK1
NR3C1	NR3C1	PPP1CA
	IRS1	IRF7
	INSR	CALR
	NEDD4L	SRSF6
	SFN	MYD88
	PDIA3	SRSF9
	HSPA8	NGFR
	HSPA5	NR4A1
	NFYA	KRT10
	HSPA4	SPP1
	PSME3	THRB
	CANX	ADRB2
	PSME1	NR3C1
	PSME2	PXN
	BCL10	ILK
	MAPK14	MYL12A
	MAPK13	PPP1R12A
	PTPRC	ACTN1
	NFKBIE	VAV2
	PAK2	GSK3A
	ERG	ARRB1
	SRC	GRK5
	ACTB	PTK2B
	ACTG1	PRKCD
	PPP1CB	ERBB3
	SPP1	ERBB4
	FLNB	VDAC3
	FLNC	VDAC2
	ITGA4	VDAC1
	CAV1	SLC25A5
	PPP1CA	CIITA
	TUBB	HSPD1
	TUBB4B	HSPA9
	TUBA1C	NFYA
	TUBB2B	RIPK2
	TUBA1B	NFYB
	TUBA3D	VDR
	TUBB2A	MAPK14
	CDK1	MAPK13
	PRKAA1	RAB5A
	IRS4	RAB7A
	IRS2	INSR
	TNFRSF1A	NEDD4L
	SOCS3	SFN
	PCK1	AP2B1
	PPARGC1A	RAB11A
		AP2M1
		DNM2
		HSPB1
		ECSIT
		MAPK8IP2
		CDC25B
		DDIT3
		MAPT
		NLK
		RELB
		STK3
		HSPA8
		JUND
		MAP3K1
		HSPA6
		PPP5C
		HSPA1B
